# Proteomic signature and mesenchymal stromal/stem cell-derived extracellular vesicle treatment of iPSC motor neurons from different ALS patient groups

**DOI:** 10.1101/2022.07.05.498816

**Authors:** Suzy Varderidou-Minasian, Channa E. Jakobs, Svetlana Pasteuning-Vuhman, Annabel Timmers, Maarten Altelaar, Magdalena J. Lorenowicz, R. Jeroen Pasterkamp

## Abstract

Motor neurons (MNs) derived from human induced pluripotent stem cells (iPSCs) offer a powerful model to study motor neuron diseases, such as amyotrophic lateral sclerosis (ALS). While widely used, our knowledge of the proteomic changes in these models is rather rudimentary. In this study, we conducted a comparative proteomic analysis of iPSC-derived MNs carrying ALS-associated mutations in *C9ORF72*, *TARDBP*, or *FUS*. This revealed both mutation-specific and shared proteomic signatures, unveiling common and divergent disease mechanisms. Using these new insights, we then evaluated the therapeutic potential of extracellular vesicles from mesenchymal stromal/stem cells (MSC-EVs). These experiments showed a functional effect of MSC-EVs in ALS-FUS MNs *in vitro* and their ability to reverse proteomic changes more generally in MNs with different ALS genetic backgrounds. These findings highlight key molecular pathways involved in ALS at the protein level and support the potential of MSC-EVs as a versatile therapeutic approach.

**Highlights:**

- This study determines ALS-associated proteomic signatures in iPSC motor neurons (MNs)
- Proteomic signatures indicate common and divergent disease mechanisms in MNs
- MSC-EV treatment restores neurite growth defects in FUS-ALS MNs
- MSC-EVs restore proteomic changes in MNs carrying different ALS mutations
