## Supplementary material for "Proteomic signature and mesenchymal stromal/stem cell-derived extracellular vesicle treatment of iPSC motor neurons from different ALS patient groups": Table S2

### Sheet: Sheet1
Supplementary Table S2: ALS-mutation-specific alterations

### Sheet: C9-ALS vs HC
(-log10Pvalue)	Fold change	Protein.Group	Protein.Ids	Protein.Names	Genes
1.62653	4.38009	O75896	O75896	TUSC2_HUMAN	TUSC2
1.01218	4.14178	P51911	P51911;B7Z7E1;K7ER02;K7ERK4	CNN1_HUMAN	CNN1
1.18908	4.0381	Q9UPQ0	Q9UPQ0;D6RD46;E7EPK0;E9PDJ9;G5EA03;H0Y8P3	LIMC1_HUMAN	LIMCH1
1.73171	3.16595	P17483	P17483	HXB4_HUMAN	HOXB4
1.58995	2.75698	Q9NQE9	Q9NQE9	HINT3_HUMAN	HINT3
1.2649	2.73154	O96005	O96005;K7EQQ1	CLPT1_HUMAN	CLPTM1
2.62232	2.68376	Q15059	Q15059	BRD3_HUMAN	BRD3
1.06393	2.66276	Q96HE7	Q96HE7	ERO1A_HUMAN	ERO1A
1.84859	2.63297	P09496	P09496;F8WF69	CLCA_HUMAN	CLTA
1.46277	2.55716	P63096	P63096;A0A3B3ITM0	GNAI1_HUMAN	GNAI1
1.15885	2.49802	P63172	P63172	DYLT1_HUMAN	DYNLT1
1.12239	2.47318	Q9P2K6	Q9P2K6;F5H523	KLH42_HUMAN	KLHL42
2.03525	2.3428	Q9Y6I3	Q9Y6I3	EPN1_HUMAN	EPN1
2.0721	2.30584	Q16740	Q16740;M0R208	CLPP_HUMAN	CLPP
1.11801	2.30045	P31749	P31749;A0A804HJM6;G3V2I6;G3V3X1;A0A087WY56	AKT1_HUMAN	AKT1
1.38342	2.25621	O14908	O14908;K7EM11	GIPC1_HUMAN	GIPC1
1.47785	2.19329	Q92665	Q92665	RT31_HUMAN	MRPS31
1.49997	2.09809	Q9BY32	Q9BY32	ITPA_HUMAN	ITPA
1.12483	2.09594	O75475	O75475	PSIP1_HUMAN	PSIP1
1.37078	2.09318	P48730	P48730	KC1D_HUMAN	CSNK1D
1.34857	2.08451	P07108	P07108;B8ZWD1	ACBP_HUMAN	DBI
1.50332	1.98264	Q7Z2K6	Q7Z2K6;A0A8I5KNY4;A0A8I5KUT1;A0A8I5KWW9;A0A8I5KXJ0;A0A8I5KYJ3;A0A8I5QJH1;A0A8I5QJT4;A0A8I5QL16;E7ER77;A0A8I5KR85;A0A8I5QJM6;A0A8I5QJQ5;A0A8I5QKK8	ERMP1_HUMAN	ERMP1
2.28316	1.98169	A0A0A0MRX1	A0A0A0MRX1	A0A0A0MRX1_HUMAN	ELAVL2
1.23254	1.73323	A0A5H1ZRP4	A0A5H1ZRP4	A0A5H1ZRP4_HUMAN	NELFB
1.34212	1.70421	P48723	P48723	HSP13_HUMAN	HSPA13
1.19088	1.6496	P05023	P05023	AT1A1_HUMAN	ATP1A1
1.14153	1.63546	Q7LBC6	Q7LBC6	KDM3B_HUMAN	KDM3B
1.06328	1.63218	P11137	P11137;A0A024R3Z1;A0A669KB77	MTAP2_HUMAN	MAP2
1.05634	1.63183	Q14667	Q14667;K7EQ86	BLTP2_HUMAN	BLTP2
1.99819	1.5559	O75467	O75467;Q6AW86;M0R090;M0R0B1;M0R1X9;M0R3B5	Z324A_HUMAN	ZNF324
1.83322	1.5558	P60520	P60520;H3BSM5;H3BU36	GBRL2_HUMAN	GABARAPL2
1.0504	1.53449	P61019	P61019;Q8WUD1;E9PKL7;A0A3B3ITL1;E9PE37;H0YD31	RAB2A_HUMAN	RAB2A
1.08036	1.50433	Q13185	Q13185	CBX3_HUMAN	CBX3
1.07507	1.503	P56381;Q5VTU8	P56381;Q5VTU8	AT5EL_HUMAN;ATP5E_HUMAN	ATP5F1E;ATP5F1EP2
1.22865	1.4805	Q96FC7	Q96FC7	PHIPL_HUMAN	PHYHIPL
1.2684	1.45498	Q96JD6	Q96JD6;G3V1C1	AKCL2_HUMAN	AKR1E2
1.05762	1.43688	P09234	P09234;A0A0A0MRR7	RU1C_HUMAN	SNRPC
1.03584	1.43031	P51648	P51648;A0A5F9ZGX4;A0A5F9ZHI5;A0A5F9ZHN9;A0A5F9ZI12;A0A5K1VW72;J3QRD1	AL3A2_HUMAN	ALDH3A2
1.26167	1.42705	Q99471	Q99471;H3BPF6;A0A7I2V5H9	PFD5_HUMAN	PFDN5
1.42903	1.42651	Q15014	Q15014;Q5JXX1;Q5JXX2	MO4L2_HUMAN	MORF4L2
1.01272	1.42405	P0C0S8;P20671;Q16777;Q6FI13;Q96KK5;Q99878;Q9BTM1	P04908;P0C0S8;P20671;Q16777;Q6FI13;Q7L7L0;Q93077;Q96KK5;Q99878;Q9BTM1;A0A0U1RR32;A0A0U1RRH7;H0YFX9	H2A1D_HUMAN;H2A1H_HUMAN;H2A1J_HUMAN;H2A1_HUMAN;H2A2A_HUMAN;H2A2C_HUMAN;H2AJ_HUMAN	H2AC11;H2AC12;H2AC14;H2AC18;H2AC20;H2AC7;H2AJ
1.3235	1.39127	A0A0U1RQK7;A0A8I5KT99;A0A8I5KV92	A0A0U1RQK7;A0A8I5KT99;A0A8I5KV92	A0A0U1RQK7_HUMAN;A0A8I5KT99_HUMAN;A0A8I5KV92_HUMAN	EIF4G3
1.73365	1.38807	P09497	P09497	CLCB_HUMAN	CLTB
1.19072	1.29155	P49720	P49720;A0A087WUL2;A0A087WXQ8;A0A087WY10	PSB3_HUMAN	PSMB3
1.42961	1.22525	Q9H0U6	Q9H0U6	RM18_HUMAN	MRPL18
1.77352	1.21719	Q96L92	Q96L92;A0A5H1ZRP6;A0A2R8Y3S6;A0A2R8Y8A7	SNX27_HUMAN	SNX27
1.44964	1.21257	Q92930	P61006;Q92930;H0YL94;H0YLJ8;H0YMN7;H0YNE9	RAB8B_HUMAN	RAB8B
1.39595	1.19857	P56556	P56556;A0A2Y9D025;R4GN43	NDUA6_HUMAN	NDUFA6
1.64862	1.16177	Q96H20	Q96H20;D6RBI1;D6RFY6;D6RJ86;H0Y8S5	SNF8_HUMAN	SNF8
1.03663	1.14422	Q8N556	Q8N556	AFAP1_HUMAN	AFAP1
1.00752	1.10881	O95373	O95373	IPO7_HUMAN	IPO7
1.66846	1.08021	Q9NS69	Q9NS69	TOM22_HUMAN	TOMM22
1.69035	1.06001	Q9HC38	Q9HC38;I3L3Q4	GLOD4_HUMAN	GLOD4
1.51489	1.05631	Q8NEY1	Q8NEY1;A0A0A0MRJ3;A0A8I5KSE4;H0Y6F6	NAV1_HUMAN	NAV1
1.56357	1.02254	Q9ULH0	Q9ULH0;A0A1W2PPB7;A0A8I5KPM9;A0A8I5KQK7;A0A8I5KT58;A0A8I5KTL1;A0A8I5KX08;A0A8I5KZ42;A0A8I5QJC0;A0A8I5QL22;E9PH70;H0Y8E4;H7C584	KDIS_HUMAN	KIDINS220
1.01473	0.998926	Q92820	Q92820;A0A7I2V5P2;A0A7I2V5X9;A0A7I2YQQ3	GGH_HUMAN	GGH
1.41829	0.973946	Q9H4M9	Q9H4M9;Q9NZN3;A0A024R571;C9J2Z4;C9JC03;C9JDQ8	EHD1_HUMAN	EHD1
1.33091	0.932772	Q3YEC7	Q3YEC7;F2Z2T0;G3V154;H0Y7H6	RABL6_HUMAN	RABL6
1.08481	0.923878	O15294	O15294;A0A8V8TP17;A0A8V8TPA3;A0A8V8TQ37;A0A8V8TQ64	OGT1_HUMAN	OGT
1.0358	0.838764	Q6P587	Q6P587	FAHD1_HUMAN	FAHD1
1.3891	0.835693	Q96EP5	Q96EP5;K7EK33;K7EQ02;K7EQ55	DAZP1_HUMAN	DAZAP1
1.1362	0.826445	Q9BX40	Q9BX40	LS14B_HUMAN	LSM14B
1.13993	0.79797	Q9UQ16	Q9UQ16;A0A8I5KXV5;E5RHK8;E5RIK2;H0YBC6	DYN3_HUMAN	DNM3
1.18101	0.759239	O95159	O95159;E9PMQ3;E9PNY1;E9PQ47;E9PQA5;H0YCU8	ZFPL1_HUMAN	ZFPL1
1.41278	0.758602	Q15427	Q15427	SF3B4_HUMAN	SF3B4
1.2744	0.741632	P18085	P18085;C9JAK5;C9JPM4	ARF4_HUMAN	ARF4
1.11355	0.721266	O14497	O14497;A0A1B0GTU5;H0Y488	ARI1A_HUMAN	ARID1A
1.30235	0.693448	Q8TDC3	Q8TDC3;J3KNK0	BRSK1_HUMAN	BRSK1
1.13642	0.676158	Q9Y2H0	Q9Y2H0;A0A0B4J2C2;F8WF49	DLGP4_HUMAN	DLGAP4
1.84682	0.651306	Q15435	Q15435;H7C003;H7C3Q5	PP1R7_HUMAN	PPP1R7
1.0372	0.646861	P62877	P62877	RBX1_HUMAN	RBX1
1.17778	0.641552	Q9H334	Q9H334;A0A3B3IRS5;A0A3B3IST0;A0A3B3IST6;C9J0F0;G5E965;A0A3B3IRY1;A0A3B3ISQ7;A0A3B3ITZ4;A0A3B3IU08;A0A3B3IU15;A0A3B3IUB6	FOXP1_HUMAN	FOXP1
1.21104	0.611406	O00330	O00330;A0A8C8MSB2;H0YD97	ODPX_HUMAN	PDHX
1.70681	0.610988	Q12888	Q12888;A6NNK5	TP53B_HUMAN	TP53BP1
1.35541	0.596127	P13798	P13798;C9JIF9;H0YFE5;H7C1U0	ACPH_HUMAN	APEH
1.06402	-0.584848	Q13242	Q13242;A0A9L9PXJ8;A0A9L9PY11	SRSF9_HUMAN	SRSF9
1.11667	-0.587978	P30040	P30040;F8VY02	ERP29_HUMAN	ERP29
1.29773	-0.592814	P07954	P07954;A0A804HI24	FUMH_HUMAN	FH
1.03934	-0.595743	P09012	P09012;M0QXK2;M0QZG7;M0R221;M0R268;M0R2B8	SNRPA_HUMAN	SNRPA
1.35265	-0.600645	Q15008	Q15008	PSMD6_HUMAN	PSMD6
1.0634	-0.603082	P54577	P54577;A0A6Q8PFX2	SYYC_HUMAN	YARS1
1.07558	-0.629582	P61457	P61457	PHS_HUMAN	PCBD1
1.02714	-0.634511	Q9UHD8	Q9UHD8;A0A6Q8PHC2;K7EIE4;K7EK18;K7EL40;K7EQD7;K7ER52	SEPT9_HUMAN	SEPTIN9
1.91253	-0.638347	Q8N1F7	Q8N1F7	NUP93_HUMAN	NUP93
1.11109	-0.638921	P11177	P11177;C9J634;F8WF02	ODPB_HUMAN	PDHB
1.24916	-0.640541	Q9UIJ7	Q9UIJ7	KAD3_HUMAN	AK3
1.14382	-0.648813	O95352	O95352;C9J415;C9JE55;C9JFF4;C9JKA3;C9JNU2	ATG7_HUMAN	ATG7
1.23203	-0.651483	Q13573	Q13573;G3V3A4;G3V4X8	SNW1_HUMAN	SNW1
1.04123	-0.652166	Q9UJZ1	Q9UJZ1	STML2_HUMAN	STOML2
1.9575	-0.656441	P42167	P42167;G5E972	LAP2B_HUMAN	TMPO
1.51345	-0.656811	P05091	P05091;S4R3S4	ALDH2_HUMAN	ALDH2
1.02322	-0.660905	Q92499	Q92499;A0A7I2V2M5;A0A7I2V430;A0A7I2V4F0;A0A7I2YQ77;A0A7I2V421;A0A7I2V4J3;A0A7I2V4Q0;A0A7I2V5X8;A0A7I2YQD0	DDX1_HUMAN	DDX1
1.01655	-0.668641	Q9NYB0	Q9NYB0;A0A590UJT3;H3BMI8	TE2IP_HUMAN	TERF2IP
1.39239	-0.673556	P42126	P42126	ECI1_HUMAN	ECI1
1.76522	-0.67828	Q13347	Q13347;A0A7I2V2M3;A0A7I2V3N2;A0A7I2V3U3;A0A7I2V5V8;A0A7I2V607;A0A7I2V613;A0A7I2V640;A0A7I2V685;A0A7I2YQC8;A0A7I2YQF8;A0A7I2YQI2;A0A7I2YQT9;A0A7I2YQU2;A0A7P0MRT9;A0A7I2V4C2	EIF3I_HUMAN	EIF3I
2.01486	-0.70013	Q7L014	Q7L014;A0A0C4DG89	DDX46_HUMAN	DDX46
1.2483	-0.712879	P21333	P21333;Q60FE5;A0A7P0NMY4	FLNA_HUMAN	FLNA
1.11067	-0.712903	P22570	P22570;A0A0A0MSZ4;A0A0A0MT64;A0A0A0MTN9;A0A0A0MTR6;A0A0C4DFN8;A0A0C4DGN7;J3QQX3	ADRO_HUMAN	FDXR
1.03347	-0.722313	Q9UN37	Q9UN37;I3L4J1	VPS4A_HUMAN	VPS4A
2.16133	-0.734128	O75306	O75306;A0A7I2V2B9;A0A7I2V3J6;A0A7I2V410;A0A7I2V4G5;A0A7I2V4W5;A0A7I2V4X8;A0A7I2V596;A0A7I2V5E2;A0A7I2V5G4;A0A7I2V630;A0A7I2YQD8;A0A7I2YQG7	NDUS2_HUMAN	NDUFS2
1.01705	-0.742953	Q08J23	Q08J23	NSUN2_HUMAN	NSUN2
2.45165	-0.743816	O14744	O14744;H0YJX6	ANM5_HUMAN	PRMT5
2.13603	-0.746453	P46778	P46778;M0R181	RL21_HUMAN	RPL21
1.66245	-0.750278	Q06124	Q06124;A0A1W2PPU4;A0A8I5KRZ3;A0A8I5QJ58;A0A8I5KVS6;A0A8I5KW48;A0A8I5QL30	PTN11_HUMAN	PTPN11
1.2085	-0.751264	Q99460	Q99460;A0A087WW66;A0A7I2V479;A0A7I2V523;A0A7I2V641;A0A7P0MW50	PSMD1_HUMAN	PSMD1
1.24692	-0.753811	P23919	P23919;H7BZ20;H7C312	KTHY_HUMAN	DTYMK
1.16567	-0.754982	P48739	P48739	PIPNB_HUMAN	PITPNB
1.04718	-0.755161	Q9UL25	Q9UL25	RAB21_HUMAN	RAB21
1.25253	-0.7592	P60174	P60174;U3KPZ0	TPIS_HUMAN	TPI1
1.9486	-0.761815	P62979	P62979	RS27A_HUMAN	RPS27A
1.05954	-0.762422	Q9Y285	Q9Y285;K7ER00;K7ER16	SYFA_HUMAN	FARSA
1.48169	-0.764396	Q15287	Q15287;H3BMM9;H3BMS0;H3BTC0;H3BV80	RNPS1_HUMAN	RNPS1
1.12012	-0.766156	Q96JN0	Q96JN0;A0A6Q8PFM9;A0A6Q8PGL8;A0A6Q8PGR8;A0A6Q8PFQ9;A0A6Q8PGP3;A0A6Q8PH28	LCOR_HUMAN	LCOR
1.0928	-0.779602	Q9BUJ2	Q9BUJ2;A0A0A0MRA5;B7Z4B8;M0QYZ0;M0R3F1	HNRL1_HUMAN	HNRNPUL1
1.14302	-0.781136	O60869	O60869	EDF1_HUMAN	EDF1
1.12004	-0.79291	Q13907	Q13907;A0A8Q3WKR8	IDI1_HUMAN	IDI1
2.43403	-0.803224	Q16795	Q16795;F5H0J3	NDUA9_HUMAN	NDUFA9
2.31903	-0.805823	Q92598	Q92598;A0A0A0MSM0;Q5TBM3	HS105_HUMAN	HSPH1
1.16295	-0.805964	Q9NXR7	Q9NXR7;A0A075B7D2;C9J2G0;F8W733	BABA2_HUMAN	BABAM2
1.22192	-0.806096	Q9BWJ5	Q9BWJ5	SF3B5_HUMAN	SF3B5
1.27087	-0.808521	Q86U70	Q86U70;A0A6E1WJ75	LDB1_HUMAN	LDB1
1.5249	-0.813325	Q9BXJ9	Q9BXJ9;A0A0B4J1W3;A0A8V8TPI7;A0A8V8TQ34;A0A8V8TQT7	NAA15_HUMAN	NAA15
1.34385	-0.816706	Q02790	Q02790;H0YFG2	FKBP4_HUMAN	FKBP4
1.11126	-0.823236	Q14151	Q14151	SAFB2_HUMAN	SAFB2
3.06198	-0.826501	Q14320	Q14320;Q9Y247;B0S8I6	FA50A_HUMAN	FAM50A
1.39765	-0.826714	O14562	O14562;H3BRL3	UBFD1_HUMAN	UBFD1
1.13132	-0.829226	Q99747	Q99747;J3KTJ6	SNAG_HUMAN	NAPG
1.16306	-0.834303	Q13418	Q13418;A0A0A0MTH3	ILK_HUMAN	ILK
1.04637	-0.839689	O95926	O95926	SYF2_HUMAN	SYF2
1.17431	-0.845058	Q9H1B7	Q9H1B7	I2BPL_HUMAN	IRF2BPL
1.23492	-0.848952	Q86U42	Q86U42;A6NDY0;A0A7I2V383;B4DEH8;G3V4T2	PABP2_HUMAN	PABPN1
1.11652	-0.850922	Q9Y266	Q9Y266	NUDC_HUMAN	NUDC
1.02713	-0.85972	P61981	P61981	1433G_HUMAN	YWHAG
2.57018	-0.865929	Q96I24	Q96I24	FUBP3_HUMAN	FUBP3
1.06991	-0.867737	Q92878	Q92878;A0A1W2PQ90	RAD50_HUMAN	RAD50
1.13852	-0.868689	P51571	P51571	SSRD_HUMAN	SSR4
1.26913	-0.872033	Q9NPI6	Q9NPI6	DCP1A_HUMAN	DCP1A
1.07073	-0.876592	Q96JM3	Q96JM3	CHAP1_HUMAN	CHAMP1
1.954	-0.885482	O43399	O43399;A0A087WYR3	TPD54_HUMAN	TPD52L2
1.3558	-0.896759	Q9NRY4	Q9NRY4	RHG35_HUMAN	ARHGAP35
1.81537	-0.89758	O43172	O43172	PRP4_HUMAN	PRPF4
1.15032	-0.907599	P11310	P11310;Q5T4U5;A0A7P0T8G6;A0A7P0TB51;A0A7P0TB55;F6YB23;H0YDT5	ACADM_HUMAN	ACADM
1.14321	-0.909629	Q8NHH9	Q8NHH9;H7C3A2;B5MCN0;C9JQQ5	ATLA2_HUMAN	ATL2
1.11395	-0.910559	O95486	O95486	SC24A_HUMAN	SEC24A
1.38238	-0.945307	Q04828	P52895;Q04828;B4DK69;H0Y804;S4R3P0	AK1C1_HUMAN	AKR1C1
1.24978	-0.958979	Q9P0J0	Q9P0J0	NDUAD_HUMAN	NDUFA13
1.10685	-0.965168	Q86U86	Q86U86;A0A9L9PXL4;E7EVG2;H0Y5B5	PB1_HUMAN	PBRM1
1.26874	-0.966345	P07437	P07437;Q13509;Q13885;Q9BVA1;A0A0B4J269;Q5JP53;G3V2N6;G3V2R8;G3V3R4;G3V5W4	TBB5_HUMAN	TUBB
1.11513	-0.988674	P10155	P10155	RO60_HUMAN	RO60
1.06792	-0.991882	Q9Y5Y2	Q9Y5Y2;B7Z6P0;H3BQR2	NUBP2_HUMAN	NUBP2
1.16079	-1.01651	P62195	P62195;A0A994J6V8;J3QQM1;J3QSA9;J3KRP2;J3QLH6;J3QRR3	PRS8_HUMAN	PSMC5
1.8295	-1.03815	P49427	P49427;Q712K3;U3KPV8;U3KQ77	UB2R1_HUMAN	CDC34
1.23914	-1.03824	P09417	P09417;B7Z415;D6RGG7;H0Y8F7	DHPR_HUMAN	QDPR
1.27387	-1.04435	P13693	P13693;A0A0B4J2C3;E9PJF7;J3KPG2;Q56UQ5;Q5W0H4	TCTP_HUMAN	TPT1
2.53373	-1.05937	Q92616	Q92616	GCN1_HUMAN	GCN1
1.07435	-1.06864	Q92572	Q92572	AP3S1_HUMAN	AP3S1
1.74002	-1.08614	Q96SZ5	Q96SZ5;A0AA34QVG9	AEDO_HUMAN	ADO
1.16492	-1.09106	P02545	P02545;A0A6Q8PFJ0;A0A804HL68;Q5TCI8;A0A6Q8PHQ9;H0YAB0	LMNA_HUMAN	LMNA
1.19225	-1.1004	Q15843	Q15843;E9PL57;E9PS38;F8VSA6;S4R3E9	NEDD8_HUMAN	NEDD8
1.06981	-1.12485	Q9HA64	Q9HA64;I3L139;I3L2G3;I3L3W5	KT3K_HUMAN	FN3KRP
1.54355	-1.16124	O60701	O60701	UGDH_HUMAN	UGDH
1.68848	-1.16213	O14579	O14579;M0QXB4;M0R061	COPE_HUMAN	COPE
1.5099	-1.17165	P53396	P53396	ACLY_HUMAN	ACLY
1.42579	-1.17195	Q02040	Q02040	AK17A_HUMAN	AKAP17A
1.14194	-1.17243	P23258;Q9NRH3	P23258;Q9NRH3;A0A7P0T9G6;K7EIS0;K7EKE5	TBG1_HUMAN;TBG2_HUMAN	TUBG1;TUBG2
1.01211	-1.1734	Q9NR45	Q9NR45	SIAS_HUMAN	NANS
1.12087	-1.18187	P14625	P14625;A0A7P0T823;A0A7P0TAE1;A0A7P0TAT8;H0YIV0;A0A087WT78;A0A7P0T917;A0A7P0TAY2;A0A7P0TBC2	ENPL_HUMAN	HSP90B1
1.05407	-1.18367	Q9BUF5	Q9BUF5;K7EJ64;K7EL29;K7EN98;K7EPE5;K7EQT3;K7EJZ4;K7ERA8;K7ESQ3	TBB6_HUMAN	TUBB6
1.44463	-1.22321	P13804	P13804;A0A0S2Z3M4;A0A8I5KT03;A0A8I5KUR2;A0A8I5KVL5;A0A8I5KYH4;A0A8I5KYP7;H0YK49;H0YLU7;H0YL83	ETFA_HUMAN	ETFA
1.01418	-1.2274	O14641	O14641;I3L2N2;I3L0M7;I3L2W9	DVL2_HUMAN	DVL2
1.1061	-1.23148	Q13263	Q13263	TIF1B_HUMAN	TRIM28
1.00745	-1.24641	O94760	O94760;B4DYP1	DDAH1_HUMAN	DDAH1
1.1749	-1.25043	O14818	O14818;H0Y586	PSA7_HUMAN	PSMA7
1.84976	-1.25692	P11234	P11234;C9J6B1	RALB_HUMAN	RALB
1.07645	-1.26602	O00178	O00178;H0YGA8	GTPB1_HUMAN	GTPBP1
2.00362	-1.26612	Q96A33	Q96A33	CCD47_HUMAN	CCDC47
1.59952	-1.27161	Q9NZ09	Q9NZ09;A0A0D9SG79	UBAP1_HUMAN	UBAP1
1.40161	-1.27223	Q9Y3A6	Q9Y3A6;B1AKT3;M0R072	TMED5_HUMAN	TMED5
1.03371	-1.28361	Q9NZ45	Q9NZ45	CISD1_HUMAN	CISD1
1.09163	-1.288	P06396	P06396;A0A0A0MS51;A0A0A0MT01;A0A8V8TND7	GELS_HUMAN	GSN
1.49453	-1.29926	Q9Y490	Q9Y490	TLN1_HUMAN	TLN1
1.55094	-1.34053	P61326;Q96A72	P61326;Q96A72;F5H6N1	MGN2_HUMAN;MGN_HUMAN	MAGOH;MAGOHB
1.21345	-1.34756	P56211	P56211;H3BMD8;H3BTD3	ARP19_HUMAN	ARPP19
1.59068	-1.35027	O95168	O95168;C9JXQ9;F2Z3P9	NDUB4_HUMAN	NDUFB4
2.2325	-1.3608	Q5BKZ1	Q5BKZ1;A0A0A0MRN4	ZN326_HUMAN	ZNF326
1.3614	-1.38349	P50991	P50991	TCPD_HUMAN	CCT4
1.30905	-1.41431	Q07812	Q07812	BAX_HUMAN	BAX
1.05481	-1.41963	P15880	P15880;E9PQD7;H0YEN5	RS2_HUMAN	RPS2
1.08745	-1.42155	P43034	P43034;A0A6Q8PFU3;A0A6Q8PG63;I3L495	LIS1_HUMAN	PAFAH1B1
1.14106	-1.4246	O15217	O15217;Q5JW88	GSTA4_HUMAN	GSTA4
1.11976	-1.4347	A0A7P0T9U7;A0A9L9PXE4	A0A7P0T9U7;A0A9L9PXE4	A0A7P0T9U7_HUMAN;A0A9L9PXE4_HUMAN	SF1
1.22606	-1.44605	P22059	P22059	OSBP1_HUMAN	OSBP
1.20208	-1.46197	Q9Y3I0	Q9Y3I0	RTCB_HUMAN	RTCB
2.31126	-1.47754	O15371	O15371	EIF3D_HUMAN	EIF3D
1.31404	-1.48371	P10644	P10644	KAP0_HUMAN	PRKAR1A
1.63575	-1.49068	A0A804HI39	A0A804HI39	A0A804HI39_HUMAN	BEND7
1.27358	-1.5025	P27361	P27361;E9PJF0;E9PQW4	MK03_HUMAN	MAPK3
1.6985	-1.50328	Q8N511	Q8N511;J3KRW7;J3KS81	TM199_HUMAN	TMEM199
1.21656	-1.50527	Q9Y5S9	Q9Y5S9;A0A0J9YW13	RBM8A_HUMAN	RBM8A
1.05106	-1.50663	O00399	O00399	DCTN6_HUMAN	DCTN6
1.92304	-1.53537	A0A994J7P9	A0A994J7P9	A0A994J7P9_HUMAN	FXR2
1.46351	-1.53822	P33992	P33992;B1AHB1	MCM5_HUMAN	MCM5
1.00639	-1.55483	P62847	P62847;A0A2R8Y849;A0A2R8Y8A0;A0A2R8YD14;E7ETK0	RS24_HUMAN	RPS24
1.98996	-1.57354	P49915	P49915	GUAA_HUMAN	GMPS
2.22091	-1.58071	P06865	P06865;A0A804HLJ5;H3BP20;H3BS10;A0A804HIC8;A0A804HIQ5;A0A804HIU3;A0A804HKX5;H3BTD4;H3BU85	HEXA_HUMAN	HEXA
1.0907	-1.61811	Q9NYK5	Q9NYK5;C9JG87	RM39_HUMAN	MRPL39
2.78147	-1.61914	Q9NRX2	Q9NRX2;E9PKV2	RM17_HUMAN	MRPL17
1.02494	-1.62335	Q6L8Q7	Q6L8Q7;F6T1Q0	PDE12_HUMAN	PDE12
1.23978	-1.63184	Q9ULU4	Q9ULU4;A0A087WV57;A0A087WVZ6;A0A087WYS3;H7C4X9	ZMYD8_HUMAN	ZMYND8
1.28599	-1.63752	O00154	O00154	BACH_HUMAN	ACOT7
1.73613	-1.65129	O00233	O00233;J3KN29;F5GX23;F5H169;F5H5V4;F5H7X1	PSMD9_HUMAN	PSMD9
1.08228	-1.66213	O14974	O14974;F8VZN8	MYPT1_HUMAN	PPP1R12A
1.25595	-1.66483	Q9UNS2	Q9UNS2;H7C3P9;C9JLV5;K7ES36	CSN3_HUMAN	COPS3
1.97419	-1.67865	P68371	P68371	TBB4B_HUMAN	TUBB4B
1.15661	-1.67971	Q9Y265	Q9Y265;H7C4G5	RUVB1_HUMAN	RUVBL1
1.24029	-1.69562	Q96MM6	Q96MM6;Q5JX83	HS12B_HUMAN	HSPA12B
2.07556	-1.69607	P05783	P05783;F8VZY9	K1C18_HUMAN	KRT18
2.31938	-1.71369	P43007	P43007	SATT_HUMAN	SLC1A4
1.22297	-1.7205	P29762	P29762;B5MCB5	RABP1_HUMAN	CRABP1
1.22786	-1.73094	O43169	O43169;A0A8I5KP74;A0A8I5KSY3;A0A8I5KSY8;A0A8I5KX20;A0A8I5KYK4;A0A8I5QJ67;A0A8I5QKN7;D6RFH4;H3BUX2;J3QR91	CYB5B_HUMAN	CYB5B
1.12668	-1.73942	Q13126	Q13126;B4DUC8;J3QSB7	MTAP_HUMAN	MTAP
1.08884	-1.74337	O00264	O00264	PGRC1_HUMAN	PGRMC1
1.93153	-1.80362	P49903	P49903	SPS1_HUMAN	SEPHS1
1.19578	-1.80418	Q96S82	Q96S82;H3BUV9;H3BV23	UBL7_HUMAN	UBL7
1.4129	-1.831	Q9P2E9	Q9P2E9;F8W7S5;A0A087WU26	RRBP1_HUMAN	RRBP1
1.30972	-1.83867	Q14697	Q14697;F5H6X6	GANAB_HUMAN	GANAB
1.76968	-1.84624	O94979	O94979;D6REX3;H7BXG7;D6RHZ5;H0YAB3;H0Y8V7;H0Y9K1	SC31A_HUMAN	SEC31A
1.81472	-1.86436	P0C0S5;Q71UI9	P0C0S5;Q71UI9;A0A494C189;C9J0D1	H2AV_HUMAN;H2AZ_HUMAN	H2AZ1;H2AZ2
2.15948	-1.88309	Q9NTK5	Q9NTK5;J3KQ32	OLA1_HUMAN	OLA1
1.35356	-1.97753	P43487	P43487;F6WQW2;A0AA34QVZ7	RANG_HUMAN	RANBP1
1.16323	-1.99066	Q5JTV8	Q5JTV8;J3KN66;H0YD16	TOIP1_HUMAN	TOR1AIP1
1.39234	-1.99792	Q69YQ0	Q69YQ0;A0A494C1J1;C9J8U1;F8WAN1	CYTSA_HUMAN	SPECC1L
1.40605	-2.00862	Q9NP79	Q9NP79;A0A087WY55;Q5TGM0	VTA1_HUMAN	VTA1
1.10419	-2.0223	Q9HAV4	Q9HAV4	XPO5_HUMAN	XPO5
1.1876	-2.02322	Q9BQ61	Q9BQ61	TRIR_HUMAN	TRIR
1.02902	-2.02711	Q9BVC6	Q9BVC6	TM109_HUMAN	TMEM109
1.88637	-2.03054	Q8IWX8	Q8IWX8;J3QK89	CHERP_HUMAN	CHERP
1.14919	-2.03066	P80303	P80303;A0A2R8Y6G7;E9PJP3;E9PKG6;E9PLE9;E9PLR0;E9PM22	NUCB2_HUMAN	NUCB2
1.14691	-2.03417	Q9H9B1	Q9H9B1;A0A0D9SEQ1;A0A0D9SFX4;A0A1B0GU48;A0A1B0GUD1;A0A1B0GV09;A0A1B0GVZ8;A0A1B0GV89;A0A1B0GW79	EHMT1_HUMAN	EHMT1
1.40319	-2.05383	Q53QV2	Q53QV2;B5MBX5;B5MCP4	LBH_HUMAN	LBH
1.09198	-2.06037	Q96AY3	Q96AY3;A0A9L9PY88;H0Y827	FKB10_HUMAN	FKBP10
1.46685	-2.1179	Q9NRN7	Q9NRN7	ADPPT_HUMAN	AASDHPPT
1.18929	-2.16616	P17066	P17066;P48741	HSP76_HUMAN	HSPA6
1.25245	-2.16744	Q9Y673	Q9Y673;A0A7P0T901;A0A7P0T9B8;A0A7P0T9C7;A0A7P0TAL2;A0A7P0TB27;A0A7P0T850;A0A7P0T882;A0A7P0T9X2;A0A7P0TA98;A0A7P0TAI2;A0A7P0Z4I2;B4DR67	ALG5_HUMAN	ALG5
1.21614	-2.19445	P23528	P23528;Q9Y281;E9PK25;E9PLJ3;E9PP50;E9PQB7;G3V1A4	COF1_HUMAN	CFL1
1.33264	-2.23553	P15170	P15170	ERF3A_HUMAN	GSPT1
1.99357	-2.30428	P14209	P14209;A0A096LP69	CD99_HUMAN	CD99
1.33997	-2.34681	Q86VM9	Q86VM9;E7ERS3;H3BRH3	ZCH18_HUMAN	ZC3H18
1.26655	-2.37597	Q8IVM0	Q8IVM0	CCD50_HUMAN	CCDC50
1.32956	-2.41751	Q96GK7	Q96GK7;Q6P2I3;C9JGM0	FAH2A_HUMAN	FAHD2A
1.01416	-2.41758	P07602	P07602;A0A0J9YXB8	SAP_HUMAN	PSAP
1.84819	-2.42064	Q96AC1	Q96AC1;A0A0U1RRM8;H0YJ34	FERM2_HUMAN	FERMT2
1.22348	-2.42158	Q08209	P16298;P48454;Q08209;E7ETC2;E9PK68;E9PPC8;G3V111;Q5F2F8;H0YB02	PP2BA_HUMAN	PPP3CA
2.82442	-2.43888	P30101	P30101;A0A8I5KNU9;A0A8I5KPY2;A0A8I5KT88;A0A8I5KRV3;A0A8I5KS72;A0A8I5KW00;A0A8I5KW33;A0A8I5KXC9;A0A8I5QKQ5	PDIA3_HUMAN	PDIA3
1.22991	-2.4461	P52209	P52209;K7EM49;K7EPF6;K7EMN2	6PGD_HUMAN	PGD
1.14442	-2.60487	Q9P0L0	Q9P0L0	VAPA_HUMAN	VAPA
1.88053	-2.67635	O95864	O95864	FADS2_HUMAN	FADS2
2.19056	-2.76647	Q96TA2	Q96TA2	YMEL1_HUMAN	YME1L1
2.04688	-2.79675	Q9Y5A9	Q9Y5A9	YTHD2_HUMAN	YTHDF2
1.30281	-2.81882	Q15424	Q15424	SAFB1_HUMAN	SAFB
1.0479	-2.89709	Q13144	Q13144;A0A3B3IUB1;A0A3B3ITG6	EI2BE_HUMAN	EIF2B5
3.02925	-2.93216	Q9H0C8	Q9H0C8;E9PC05	ILKAP_HUMAN	ILKAP
2.71623	-3.0425	P30519	P30519;A0A087WT44;I3L159;I3L1F5	HMOX2_HUMAN	HMOX2
1.46523	-3.08687	Q04837	Q04837;C9K0U8;E7EUY5;A0A0G2JLD8	SSBP_HUMAN	SSBP1
1.19592	-3.14711	P48147	P48147;A0A499FJL1	PPCE_HUMAN	PREP
2.40985	-3.2334	Q6UXN9	Q6UXN9	WDR82_HUMAN	WDR82
1.98361	-3.38175	P33991	P33991;A0A3B3IS57;A0A3B3IT92;A0A3B3ITP6;A0A3B3IU45;E5RG31	MCM4_HUMAN	MCM4
1.34474	-3.44696	P08195	P08195;A0A7P0T9F7;A0A7P0TAN7;A0A7P0TAS6;A0A7P0TBF8;A0A7P0Z4A0;A0A7P0Z4P5;F5GZS6;A0A7P0T8F1;A0A7P0T8U7;F5GZI0;F5H056	4F2_HUMAN	SLC3A2
1.92657	-3.45001	Q9GZT4	Q9GZT4;I3L4L3	SRR_HUMAN	SRR
2.38035	-3.4871	P53004	P53004	BIEA_HUMAN	BLVRA
1.01366	-3.88136	Q8N4Q0	Q8N4Q0	PTGR3_HUMAN	PTGR3
1.06973	-4.39154	Q6Y7W6	Q6Y7W6;A0A7I2V361;A0A7I2V3H0;A0A7I2V3H7;A0A7I2V516;I1E4Y6	GGYF2_HUMAN	GIGYF2
2.04661	-4.92203	P21964	P21964;E7EMS6	COMT_HUMAN	COMT
1.04099	-5.07545	Q08945	Q08945	SSRP1_HUMAN	SSRP1

### Sheet: FUS-ALS vs HC
(-log10Pvalue)	Fold change	Protein.Group	Protein.Ids	Protein.Names	Genes
1.33078	1.6877	A0A0A0MRX1	A0A0A0MRX1	A0A0A0MRX1_HUMAN	ELAVL2
1.14264	-4.08396	Q9Y5U9	Q9Y5U9;A0A1W2PNR9	IR3IP_HUMAN	IER3IP1
1.18503	1.3264	A0A1C7CYX9	A0A1C7CYX9	A0A1C7CYX9_HUMAN	DPYSL2
1.05755	1.02517	A0A7I2V346;A0A7I2YQN2;A0A7I2YQV8;B7Z645	A0A7I2V346;A0A7I2YQN2;A0A7I2YQV8;B7Z645;H0YAA0	A0A7I2V346_HUMAN;A0A7I2YQN2_HUMAN;A0A7I2YQV8_HUMAN;B7Z645_HUMAN	SYNCRIP
1.11894	-3.49952	Q8WX93	Q8WX93;A0A994J7A4	PALLD_HUMAN	PALLD
1.75051	1.75369	A0A994J7P9	A0A994J7P9	A0A994J7P9_HUMAN	FXR2
1.43556	-3.35032	P24928	P24928;A0A6Q8PGB0	RPB1_HUMAN	POLR2A
1.92552	-3.21701	Q9BVL2	Q9BVL2;A0A8Q3WKK3;A0A8Q3WKK5;A0A8Q3WKL7;A0A8Q3WKQ7;A0A8Q3WLQ2;H7BYF2;Q5JRG1	NUP58_HUMAN	NUP58
1.35552	-3.1166	P02452	P02452	CO1A1_HUMAN	COL1A1
1.25109	-3.00102	Q16555	Q16555;A0A1C7CYX9	DPYL2_HUMAN	DPYSL2
2.21759	-2.87895	O95302	O95302	FKBP9_HUMAN	FKBP9
1.14396	-2.82377	Q9NYC9	Q9NYC9;E7EP17	DYH9_HUMAN	DNAH9
1.27946	-2.8011	Q9H3G5	Q9H3G5;C9JLV0	CPVL_HUMAN	CPVL
2.24101	-2.74903	Q96MM6	Q96MM6;Q5JX83	HS12B_HUMAN	HSPA12B
2.18421	-2.74099	Q9Y5J9	Q9Y5J9;G3XAN8	TIM8B_HUMAN	TIMM8B
1.57752	2.72968	O75145	O75145;R4GN36	LIPA3_HUMAN	PPFIA3
1.20173	-2.6399	P48444	P48444;B0YIW6	COPD_HUMAN	ARCN1
1.91556	0.820722	O75323	O75323;H7C333	NIPS2_HUMAN	NIPSNAP2
1.20672	2.02056	O75475	O75475	PSIP1_HUMAN	PSIP1
1.99587	-2.63444	P30086	P30086	PEBP1_HUMAN	PEBP1
1.74179	-2.41537	Q96S82	Q96S82;H3BUV9;H3BV23	UBL7_HUMAN	UBL7
1.70779	-2.37012	Q99519	Q99519;E9PIF4	NEUR1_HUMAN	NEU1
1.39598	-2.33496	Q15084	Q15084	PDIA6_HUMAN	PDIA6
2.21842	-2.33097	P14209	P14209;A0A096LP69	CD99_HUMAN	CD99
1.66282	-2.31866	Q9P2E9	Q9P2E9;F8W7S5;A0A087WU26	RRBP1_HUMAN	RRBP1
1.01958	4.64176	P02533	P02533;P08727;P08779;P19012;Q04695;A8MT21;C9JM50;K7EMS3;K7EPJ9;C9JTG5	K1C14_HUMAN	KRT14
2.35216	2.54226	P02787	P02787	TRFE_HUMAN	TF
1.8306	-2.30698	O15116	O15116;E5RH18;E5RJ47	LSM1_HUMAN	LSM1
1.28849	-2.30376	P36871	P36871;A0A3B3ITK7	PGM1_HUMAN	PGM1
1.29684	-2.22058	Q9Y2Z0	Q9Y2Z0	SGT1_HUMAN	SUGT1
1.26035	-2.19151	P49411	P49411	EFTU_HUMAN	TUFM
1.11972	-2.18837	Q07065	Q07065	CKAP4_HUMAN	CKAP4
1.21201	0.842175	P07196	P07196	NFL_HUMAN	NEFL
1.58727	-2.14002	O75914	O75914	PAK3_HUMAN	PAK3
1.5292	-2.13488	P33992	P33992;B1AHB1	MCM5_HUMAN	MCM5
1.25677	-2.06777	Q8NBJ7	Q8NBJ7;A0A494C1B1;A8MXB9;C9J660;C9JL30;E9PBT8;H7C3B2;J3KQJ1;J3QT17	SUMF2_HUMAN	SUMF2
1.07615	0.729966	P08754	P08754	GNAI3_HUMAN	GNAI3
1.14812	-2.01982	P07942	P07942;C9J296;A0A7I2V2J0;A0A7I2V2R2;A0A7I2V2T9;A0A7I2V3I5;A0A7I2V3J7;A0A7I2V407;A0A7I2V4J9;A0A7I2V5R0;A0A7I2V5T9;A0A7I2V5X5;A0A7I2V682;E7EPA6;G3XAI2	LAMB1_HUMAN	LAMB1
1.97844	-2.00627	Q92506	Q92506	DHB8_HUMAN	HSD17B8
1.82108	-1.938	O14641	O14641;I3L2N2;I3L0M7;I3L2W9	DVL2_HUMAN	DVL2
1.50463	0.700402	P12081	P12081;P49590;A0A6Q8PF47;E7ETE2;A0A2R8Y3N3;A0A2R8Y5P7;A0A2R8Y6I1;A0A6Q8PF07;A0A6Q8PFF2;A0A6Q8PHA5;A0A2R8Y4X6;A0A2R8Y5E8;A0A6Q8PFG9;A0A6Q8PFN6;D6RJE6	HARS1_HUMAN	HARS1
1.15354	1.06685	P13521	P13521	SCG2_HUMAN	SCG2
1.46517	-1.93703	Q9UBP0	A0A2R8Y4I8;A0A2U3TZR0;Q9UBP0;A0A2R8Y5N9;A0A2R8YCL5;A0A2R8YFW8;A0A2R8Y481;A0A2R8Y7K2;A0A2R8YGN6	SPAST_HUMAN	SPAST
2.70726	-1.93597	P53004	P53004	BIEA_HUMAN	BLVRA
1.00768	-1.90265	Q9H9B1	Q9H9B1;A0A0D9SEQ1;A0A0D9SFX4;A0A1B0GU48;A0A1B0GUD1;A0A1B0GV09;A0A1B0GVZ8;A0A1B0GV89;A0A1B0GW79	EHMT1_HUMAN	EHMT1
1.45194	-1.8588	P62937	P62937;C9J5S7;F8WE65;A0A7I2V5J5	PPIA_HUMAN	PPIA
1.51488	-1.84607	P22392	P22392;O60361;Q32Q12	NDKB_HUMAN	NME2
1.60846	-1.82987	P80297	P02795;P04732;P13640;P80297;Q8N339	MT1X_HUMAN	MT1X
1.04156	-1.78718	P62258	P62258;K7EM20	1433E_HUMAN	YWHAE
1.15104	-1.78552	P11021	P11021;A0A7P0TAI0	BIP_HUMAN	HSPA5
1.68106	-1.69823	P17066	P17066;P48741	HSP76_HUMAN	HSPA6
1.03103	-1.69148	Q8N511	Q8N511;J3KRW7;J3KS81	TM199_HUMAN	TMEM199
1.99676	-1.68462	Q9H330	Q9H330;H7C0G1	TM245_HUMAN	TMEM245
1.03154	-1.66148	Q01780	Q01780;K7EJ37	EXOSX_HUMAN	EXOSC10
1.3179	-1.6527	P45974	P45974	UBP5_HUMAN	USP5
2.32054	-1.61802	Q9Y5A9	Q9Y5A9	YTHD2_HUMAN	YTHDF2
1.51977	-1.57785	O60783	O60783	RT14_HUMAN	MRPS14
1.25183	-1.57785	Q99733	Q99733;A0A0J9YXQ2;A0A994J3W0;A8MXH2;C9J6D1;C9JZI7;E9PJJ2;E9PKT8;E9PNJ7;E9PNW0;E9PS34	NP1L4_HUMAN	NAP1L4
1.57701	-1.57747	Q5RKV6	Q5RKV6	EXOS6_HUMAN	EXOSC6
1.22967	-1.56042	P31273	P17481;P31273;I3L383;I3L3R1	HXC8_HUMAN	HOXC8
1.06084	-1.55867	P49459	P49459;A0A0D9SG71;A0A8Q3SIL6;A0A0R4J2E5	UBE2A_HUMAN	UBE2A
1.02369	0.845743	P32004	P32004	L1CAM_HUMAN	L1CAM
1.51894	-1.55412	Q9Y291	Q9Y291;C9JBY7	RT33_HUMAN	MRPS33
1.29014	-1.55095	P36578	P36578;H3BM89;H3BTP7	RL4_HUMAN	RPL4
1.19212	0.58818	P35611	P35611;A0A804HL01;H0Y9H2;E7ENY0;E7EV99	ADDA_HUMAN	ADD1
2.21084	1.11395	P35612	P35612	ADDB_HUMAN	ADD2
1.14812	-1.5333	P42765	P42765;A0A0B4J2A4;K7EME0	THIM_HUMAN	ACAA2
1.02046	-1.53135	Q07960	Q07960;H0YE29	RHG01_HUMAN	ARHGAP1
1.05925	-1.49777	O14562	O14562;H3BRL3	UBFD1_HUMAN	UBFD1
1.08808	-1.48491	Q01995	Q01995;E9PJ32	TAGL_HUMAN	TAGLN
1.40498	-1.46388	Q16836	Q16836;A0A0A0MSE2;A0A0D9SFP2;A0A1W2PNM1;A0A1W2PQ78;A0A804HLB5;E9PF18	HCDH_HUMAN	HADH
1.04281	-1.46195	P29218	P29218;H0YBL1;E5RGY4;E5RHE9;E5RIP7;E5RG94;E5RI82;E5RIF4	IMPA1_HUMAN	IMPA1
1.13925	-1.45248	Q9Y490	Q9Y490	TLN1_HUMAN	TLN1
1.5141	-1.45204	P49427	P49427;Q712K3;U3KPV8;U3KQ77	UB2R1_HUMAN	CDC34
1.79882	-1.44597	O75306	O75306;A0A7I2V2B9;A0A7I2V3J6;A0A7I2V410;A0A7I2V4G5;A0A7I2V4W5;A0A7I2V4X8;A0A7I2V596;A0A7I2V5E2;A0A7I2V5G4;A0A7I2V630;A0A7I2YQD8;A0A7I2YQG7	NDUS2_HUMAN	NDUFS2
1.49958	-1.43688	A0A804HI39	A0A804HI39	A0A804HI39_HUMAN	BEND7
1.10289	-1.42713	P41250	P41250;A0A6Q8PGA8;A0A6Q8PGI6;A0A6Q8PGZ8;A0A6Q8PGW4;A0A6Q8PHH9	GARS_HUMAN	GARS1
1.05236	-1.42113	P62249	P62249;M0R1M5;M0R3H0;Q6IPX4	RS16_HUMAN	RPS16
2.37597	2.21656	P49418	P49418;H0Y7T8	AMPH_HUMAN	AMPH
1.41496	-1.40986	P51858	P51858;A0AA34QVG5	HDGF_HUMAN	HDGF
1.09736	-1.40113	P30101	P30101;A0A8I5KNU9;A0A8I5KPY2;A0A8I5KT88;A0A8I5KRV3;A0A8I5KS72;A0A8I5KW00;A0A8I5KW33;A0A8I5KXC9;A0A8I5QKQ5	PDIA3_HUMAN	PDIA3
1.46624	-1.39716	P06576	P06576;H0YH81;F8W079	ATPB_HUMAN	ATP5F1B
1.95816	-1.38904	P19338	P19338;A0A7I2V3F3;A0A7I2V428;C9JLB1;H7BY16;A0A7I2V5M5;A0A7I2V2U7;A0A7I2V349;A0A7I2V506	NUCL_HUMAN	NCL
1.49985	-1.38389	O95831	O95831;A0A6Q8PFE1;A0A6Q8PFM5;A0A6Q8PFQ8;A0A6Q8PFS4;A0A6Q8PG15;A0A6Q8PHC0;A0A6Q8PHJ9;A0A7I2PK44;A0A6Q8PFA7;A0A6Q8PFW2;A0A7I2RLJ8	AIFM1_HUMAN	AIFM1
1.80885	1.69007	P54709	P54709;C9JA36;C9JXZ1	AT1B3_HUMAN	ATP1B3
1.61903	-1.37874	Q13618	Q13618	CUL3_HUMAN	CUL3
1.42332	-1.33908	Q9H0C8	Q9H0C8;E9PC05	ILKAP_HUMAN	ILKAP
1.00646	-1.32976	Q15102	Q15102;M0R389	PA1B3_HUMAN	PAFAH1B3
1.22086	-1.32455	Q9H6V9	Q9H6V9;B4DRG3;B5MCE2;B5MDU6	LDAH_HUMAN	LDAH
1.11489	-1.31554	P08670	P08670;B0YJC4	VIME_HUMAN	VIM
1.93873	-1.31164	P49915	P49915	GUAA_HUMAN	GMPS
1.49412	-1.29709	P21333	P21333;Q60FE5;A0A7P0NMY4	FLNA_HUMAN	FLNA
1.19694	1.94018	P81605	P81605	DCD_HUMAN	DCD
1.00779	-1.29672	Q14103	Q14103;A0A994J440;A0A994J4R1;H0Y8G5;H0YA96	HNRPD_HUMAN	HNRNPD
1.24937	-1.29548	P36542	P36542	ATPG_HUMAN	ATP5F1C
1.35055	-1.27944	P62491;Q15907	P62491;Q15907;H3BMH2;H3BSC1	RB11A_HUMAN;RB11B_HUMAN	RAB11A;RAB11B
1.09518	0.925566	Q02297	Q02297;A0A494C1F8;A0A494C043;A0A494C0K4;A0A494C0L9;A0A494C0Q4;A0A494C1B5;A0A494C1F5;A0A494C1G2;E5RHP6;H0YBA3	NRG1_HUMAN	NRG1
1.13484	1.22873	Q02410	Q02410	APBA1_HUMAN	APBA1
1.07554	-1.25794	O14579	O14579;M0QXB4;M0R061	COPE_HUMAN	COPE
1.15193	-1.2351	Q00059	Q00059	TFAM_HUMAN	TFAM
1.03711	-1.23266	Q92878	Q92878;A0A1W2PQ90	RAD50_HUMAN	RAD50
1.32837	-1.22425	P05783	P05783;F8VZY9	K1C18_HUMAN	KRT18
1.04936	-1.19494	P07910	P07910;B4DY08;G3V2Q1;G3V2D6;G3V4C1;G3V4W0;G3V555;G3V575;G3V576;G3V5V7	HNRPC_HUMAN	HNRNPC
1.14236	-1.19386	P42167	P42167;G5E972	LAP2B_HUMAN	TMPO
1.10646	-1.1914	P48147	P48147;A0A499FJL1	PPCE_HUMAN	PREP
1.35322	-1.18278	Q06210	Q06210;A0A6I8PRN4;A0A6I8PTT9	GFPT1_HUMAN	GFPT1
1.32794	-1.16208	P13984	P13984	T2FB_HUMAN	GTF2F2
1.31456	-1.16109	Q99615	Q99615;A0A6I8PIK4;A0A6I8PLE7;A0A6I8PR89;A0A6I8PRZ0;A0A6I8PS32;A0A6I8PU73;A0A6I8PU89;A0A6I8PUC2;A0A6I8PUD4;K7EIH8;K7EK03;K7EPP7;K7ER44	DNJC7_HUMAN	DNAJC7
1.02038	0.900208	Q14344	Q14344	GNA13_HUMAN	GNA13
1.02041	0.610596	Q14671	Q14671;Q8TB72;A0A0C4DG68;E9PR38;H0YDK8;H0YEH2;Q5T1Z4;Q5T1Z8	PUM1_HUMAN	PUM1
1.20881	-1.15943	P30050	P30050	RL12_HUMAN	RPL12
1.19442	-1.15006	P33991	P33991;A0A3B3IS57;A0A3B3IT92;A0A3B3ITP6;A0A3B3IU45;E5RG31	MCM4_HUMAN	MCM4
1.00702	-1.12442	Q15126	Q15126	PMVK_HUMAN	PMVK
1.46179	-1.11153	Q9BUR5	Q9BUR5;H7C1U8;G3V1B6	MIC26_HUMAN	APOO
1.18014	1.08897	Q15555	Q15555	MARE2_HUMAN	MAPRE2
2.68233	1.9949	Q16186	Q16186;A0A087WX59	ADRM1_HUMAN	ADRM1
1.58971	-1.10787	Q5VTR2	Q5VTR2	BRE1A_HUMAN	RNF20
1.31456	-1.10473	Q9BXJ9	Q9BXJ9;A0A0B4J1W3;A0A8V8TPI7;A0A8V8TQ34;A0A8V8TQT7	NAA15_HUMAN	NAA15
1.26808	-1.09304	O94979	O94979;D6REX3;H7BXG7;D6RHZ5;H0YAB3;H0Y8V7;H0Y9K1	SC31A_HUMAN	SEC31A
1.177	2.00455	Q16740	Q16740;M0R208	CLPP_HUMAN	CLPP
1.22333	2.48217	Q16799	Q16799;A8MT72	RTN1_HUMAN	RTN1
1.52314	-1.07609	Q9Y2L1	Q9Y2L1;G3V1J5	RRP44_HUMAN	DIS3
1.06306	1.29373	Q4G0F5	Q4G0F5	VP26B_HUMAN	VPS26B
1.71318	-1.0421	Q96A33	Q96A33	CCD47_HUMAN	CCDC47
1.60954	-1.00917	O00217	O00217;E9PPW7;F8W9K7;E9PN51	NDUS8_HUMAN	NDUFS8
1.3912	0.646387	Q5SQI0	Q5SQI0	ATAT_HUMAN	ATAT1
1.92866	0.704601	Q5TF21	Q5TF21;E9PJP2;H3BRB8;A0A994J4H7	MTCL3_HUMAN	MTCL3
1.51518	-0.991302	Q02790	Q02790;H0YFG2	FKBP4_HUMAN	FKBP4
1.41113	-0.987405	Q16537	Q16537	2A5E_HUMAN	PPP2R5E
1.84004	3.40631	Q7L311	Q7L311	ARMX2_HUMAN	ARMCX2
1.18943	0.889945	Q7Z2K8	Q7Z2K8	GRIN1_HUMAN	GPRIN1
1.15545	3.46719	Q86VR2	Q86VR2;K7EQI9;K7EJ42;K7EPD0	RETR3_HUMAN	RETREG3
1.09041	0.700679	Q86WG3	Q86WG3	ATCAY_HUMAN	ATCAY
1.54481	2.14772	Q8IZ21	Q8IZ21	PHAR4_HUMAN	PHACTR4
1.09561	-0.985084	Q9UHL4	Q9UHL4;A0A9L9PXE7;A0A9L9PXM1;A0A9L9PY12;R4GN05	DPP2_HUMAN	DPP7
1.78787	1.74349	Q8N350	Q8N350;A0A140LJL2;K7ELJ5	CBARP_HUMAN	CBARP
1.17143	-0.974705	Q5JTV8	Q5JTV8;J3KN66;H0YD16	TOIP1_HUMAN	TOR1AIP1
1.05389	-0.961344	Q15365	Q15365	PCBP1_HUMAN	PCBP1
2.38566	1.6924	Q8NEY1	Q8NEY1;A0A0A0MRJ3;A0A8I5KSE4;H0Y6F6	NAV1_HUMAN	NAV1
1.35842	-0.944516	Q13402	Q13402;B9A012	MYO7A_HUMAN	MYO7A
1.17287	0.892359	Q8NHH9	Q8NHH9;H7C3A2;B5MCN0;C9JQQ5	ATLA2_HUMAN	ATL2
1.6405	1.17199	Q8TDZ2	Q8TDZ2;Q5TED7	MICA1_HUMAN	MICAL1
1.20187	-0.936329	P06396	P06396;A0A0A0MS51;A0A0A0MT01;A0A8V8TND7	GELS_HUMAN	GSN
1.86456	-0.919783	P06865	P06865;A0A804HLJ5;H3BP20;H3BS10;A0A804HIC8;A0A804HIQ5;A0A804HIU3;A0A804HKX5;H3BTD4;H3BU85	HEXA_HUMAN	HEXA
1.34264	0.939336	Q92785	Q92785;J3KMZ8;A0A994J414;A0A994J426;A0A994J6A8;A0A994J6N1	REQU_HUMAN	DPF2
1.26232	-0.893641	P16615	P16615	AT2A2_HUMAN	ATP2A2
1.26535	1.01739	Q92930	P61006;Q92930;H0YL94;H0YLJ8;H0YMN7;H0YNE9	RAB8B_HUMAN	RAB8B
1.06945	3.01411	Q969E2	Q969E2	SCAM4_HUMAN	SCAMP4
1.06443	0.875581	Q969Q0	P83881;Q969Q0;H0Y3V9;H0Y5B4;H7BY91;H7BZ11	RL36L_HUMAN	RPL36AL
1.44374	-0.878085	Q7L014	Q7L014;A0A0C4DG89	DDX46_HUMAN	DDX46
1.01273	-0.866291	Q9NR45	Q9NR45	SIAS_HUMAN	NANS
1.09701	-0.839332	P48735	P48735	IDHP_HUMAN	IDH2
1.16364	1.50473	Q96RF0	Q96RF0	SNX18_HUMAN	SNX18
1.21447	-0.831885	P06748	P06748;A0A7I2V4G8;A0A7I2V5J8;A0A7I2V5S2;A0A7I2YQC0;E5RI98;A0A7I2V2X9;A0A7I2V3G5;A0A7I2V3U2;A0A7I2V433;A0A7I2V579	NPM_HUMAN	NPM1
1.26605	0.860804	Q96SB3	Q96SB3	NEB2_HUMAN	PPP1R9B
1.02219	1.32898	Q96SZ5	Q96SZ5;A0AA34QVG9	AEDO_HUMAN	ADO
1.44246	-0.820892	Q13347	Q13347;A0A7I2V2M3;A0A7I2V3N2;A0A7I2V3U3;A0A7I2V5V8;A0A7I2V607;A0A7I2V613;A0A7I2V640;A0A7I2V685;A0A7I2YQC8;A0A7I2YQF8;A0A7I2YQI2;A0A7I2YQT9;A0A7I2YQU2;A0A7P0MRT9;A0A7I2V4C2	EIF3I_HUMAN	EIF3I
1.29584	-0.81788	Q9UH62	Q9UH62;H3BV87	ARMX3_HUMAN	ARMCX3
1.08048	-0.803018	P14625	P14625;A0A7P0T823;A0A7P0TAE1;A0A7P0TAT8;H0YIV0;A0A087WT78;A0A7P0T917;A0A7P0TAY2;A0A7P0TBC2	ENPL_HUMAN	HSP90B1
2.1	2.53746	Q9BRK0	Q9BRK0;B4DE60	REEP2_HUMAN	REEP2
1.07432	4.08582	Q9BUA3	Q9BUA3	SPNDC_HUMAN	SPINDOC
1.70964	-0.784816	P30084	P30084	ECHM_HUMAN	ECHS1
1.38802	-0.779586	O60313	O60313;A0A2R8YDM2;C9JMB8;E5KLJ9;A0A2R8YE78;A0A2R8YGE5;A0A2R8Y5E2;A0A2R8Y5G3;A0A2R8YD53;A0A2R8YE54	OPA1_HUMAN	OPA1
1.26629	-0.778088	P09874	P09874;A0A7I2V3E1	PARP1_HUMAN	PARP1
1.2429	1.24976	Q9BXR0	Q9BXR0;K7ESP6	TGT_HUMAN	QTRT1
1.46552	0.696796	Q9BYJ9	Q9BYJ9	YTHD1_HUMAN	YTHDF1
1.15854	-0.777271	Q8NFW8	Q8NFW8	NEUA_HUMAN	CMAS
1.00495	2.70298	Q9H0E3	Q9H0E3;A0A2R8YDB8;H7BXF5	SP130_HUMAN	SAP130
1.0635	-0.777095	P30044	P30044	PRDX5_HUMAN	PRDX5
1.14086	2.22953	Q9H2D6	Q9H2D6	TARA_HUMAN	TRIOBP
1.13745	-0.773483	O95573	O95573;A0A7P0TA76;A0A7P0TB52;A0A7P0TBB1;A0A7P0T8L6	ACSL3_HUMAN	ACSL3
1.35105	-0.765759	Q9NTK5	Q9NTK5;J3KQ32	OLA1_HUMAN	OLA1
1.15266	1.15901	Q9H6K5	Q9H6K5	PRR36_HUMAN	PRR36
1.10995	-0.765032	P30041	P30041	PRDX6_HUMAN	PRDX6
1.24261	1.29846	Q9H902	Q9H902;A0A1C7CYY3;A0A2R8Y5P1;A0A2R8Y6K6;A0A2R8YD64;A0A8I5KQI3;A0A8I5KTX0;A0A8I5QKJ2;U3KPV7;A0A8I5KQB8;A0A8I5KRE1;A0A8I5KX93	REEP1_HUMAN	REEP1
1.77136	-0.748663	P62979	P62979	RS27A_HUMAN	RPS27A
1.28985	0.849827	Q9HCD5	Q9HCD5	NCOA5_HUMAN	NCOA5
1.27996	-0.74552	Q06124	Q06124;A0A1W2PPU4;A0A8I5KRZ3;A0A8I5QJ58;A0A8I5KVS6;A0A8I5KW48;A0A8I5QL30	PTN11_HUMAN	PTPN11
1.18861	-0.741716	Q16630	Q16630;F8WJN3	CPSF6_HUMAN	CPSF6
1.1043	-0.73214	Q9H1B7	Q9H1B7	I2BPL_HUMAN	IRF2BPL
1.20193	2.14706	Q9NYV6	Q9NYV6;F5H148;H3BMT1	RRN3_HUMAN	RRN3
1.11615	0.819626	Q9P1Y5	Q9P1Y5	CAMP3_HUMAN	CAMSAP3
1.0983	-0.713133	P10155	P10155	RO60_HUMAN	RO60
1.53027	-0.684702	Q13907	Q13907;A0A8Q3WKR8	IDI1_HUMAN	IDI1
2.21085	-0.669872	Q96I24	Q96I24	FUBP3_HUMAN	FUBP3
1.14725	-0.667507	A0A0M3HER2	A0A0M3HER2	A0A0M3HER2_HUMAN	CENPV
1.1227	1.77432	Q9UK76	Q9UK76;J3KT51	JUPI1_HUMAN	JPT1
1.45151	0.995616	Q9ULH0	Q9ULH0;A0A1W2PPB7;A0A8I5KPM9;A0A8I5KQK7;A0A8I5KT58;A0A8I5KTL1;A0A8I5KX08;A0A8I5KZ42;A0A8I5QJC0;A0A8I5QL22;E9PH70;H0Y8E4;H7C584	KDIS_HUMAN	KIDINS220
1.06136	3.51345	Q9UPQ0	Q9UPQ0;D6RD46;E7EPK0;E9PDJ9;G5EA03;H0Y8P3	LIMC1_HUMAN	LIMCH1
1.2696	-0.657328	P42126	P42126	ECI1_HUMAN	ECI1
1.83761	1.03652	Q9Y2H9	Q9Y2H9	MAST1_HUMAN	MAST1
1.01257	-0.652047	P54886	P54886	P5CS_HUMAN	ALDH18A1
1.12616	-0.649834	Q8IZL8	Q8IZL8;C9JFV4;I3L1P4;I3L445;I3L4M7	PELP1_HUMAN	PELP1
1.76554	-0.630031	O00429	O00429;A0A8V8TQT5;A0A994J3G5;A0A994J3M8;A0A994J402;A0A994J696;A0A994J6L8;F8VUJ9;F8VZ52;A0A994J6A0;H0YI79	DNM1L_HUMAN	DNM1L
1.08136	-0.621708	P18887	P18887;F5H8D7	XRCC1_HUMAN	XRCC1
1.38937	-0.614043	O60885	O60885;Q15059;Q58F21	BRD4_HUMAN	BRD4
1.1598	-0.60731	P23396	P23396;E9PL09;E9PPU1;H0YEU2;E9PJH4;E9PK82;E9PQ96;F2Z2S8;H0YCJ7;H0YF32	RS3_HUMAN	RPS3
1.09005	3.6493	Q9Y6D9	Q9Y6D9	MD1L1_HUMAN	MAD1L1

### Sheet: TDP-ALS vs HC
(-log10Pvalue)	Fold change	Protein.Group	Protein.Ids	Protein.Names	Genes
1.04937	2.06826	A0A0A0MS29;A0A9L9PYL0;E9PQX8;H7C433	A0A0A0MS29;A0A9L9PYL0;H7C433;E9PQX8	A0A0A0MS29_HUMAN;A0A9L9PYL0_HUMAN;E9PQX8_HUMAN;H7C433_HUMAN	MFF
1.32824	0.723481	A0A7I2V346;A0A7I2YQN2;A0A7I2YQV8;B7Z645	A0A7I2V346;A0A7I2YQN2;A0A7I2YQV8;B7Z645;H0YAA0	A0A7I2V346_HUMAN;A0A7I2YQN2_HUMAN;A0A7I2YQV8_HUMAN;B7Z645_HUMAN	SYNCRIP
1.01549	0.814958	A0A994J7P9	A0A994J7P9	A0A994J7P9_HUMAN	FXR2
1.19155	0.950067	A1X283	A1X283;A0A1B0GUF2;G3V144	SPD2B_HUMAN	SH3PXD2B
1.5208	2.27262	E9PK54	E9PK54	E9PK54_HUMAN	HSPA8
1.49502	-0.775128	G3V461	G3V461	G3V461_HUMAN	CKB
1.54304	1.56204	O00299	O00299	CLIC1_HUMAN	CLIC1
1.69761	1.13842	O00483	O00483	NDUA4_HUMAN	NDUFA4
1.17963	2.2971	O00592	O00592	PODXL_HUMAN	PODXL
2.22392	-3.05835	O00767	O00767	SCD_HUMAN	SCD
1.01235	-1.05244	O14562	O14562;H3BRL3	UBFD1_HUMAN	UBFD1
1.04928	1.65476	O14745	O14745	NHRF1_HUMAN	NHERF1
1.25242	-1.58369	O15116	O15116;E5RH18;E5RJ47	LSM1_HUMAN	LSM1
2.22808	2.75736	O15231	O15231;A0A8Q3WKR1;H0Y704	ZN185_HUMAN	ZNF185
1.15726	1.90431	O60333	O60333;A0A087WWA3;A0A8Q3WLB2;A0A8Q3WLB3;A0A8Q3WM94;Q4R9M9	KIF1B_HUMAN	KIF1B
1.59783	1.35304	O60826	O60826	CCD22_HUMAN	CCDC22
1.13532	-1.41689	O75093	O75093;Q5T0V0;Q5T0V2;Q5T0V4	SLIT1_HUMAN	SLIT1
1.05854	-1.48484	O75223	O75223;B8ZZK2;H7BZK5;M0QZK8	GGCT_HUMAN	GGCT
1.45104	-3.24876	O76031	O76031	CLPX_HUMAN	CLPX
3.22143	-2.70153	O94772	O94772	LY6H_HUMAN	LY6H
1.41596	-0.663148	O94776	O94776	MTA2_HUMAN	MTA2
2.10781	-2.08855	O94788	O94788;H0YMG7	AL1A2_HUMAN	ALDH1A2
1.03678	1.57419	O95302	O95302	FKBP9_HUMAN	FKBP9
1.16754	-2.10569	O95670	O95670;H0Y474	VATG2_HUMAN	ATP6V1G2
1.40438	-1.87288	O95948	O95948;Q9UBC0;O60422	ONEC2_HUMAN	ONECUT2
1.73762	2.91337	P02656	P02656;B0YIW2	APOC3_HUMAN	APOC3
2.15107	1.67012	P02787	P02787	TRFE_HUMAN	TF
1.2032	2.59779	P04216	P04216;E9PIM6;E9PNQ8	THY1_HUMAN	THY1
1.11803	1.48522	P05023	P05023	AT1A1_HUMAN	ATP1A1
1.20611	1.98894	P05787	P05787;F8VP67;F8VUG2;F8W1U3	K2C8_HUMAN	KRT8
1.04688	-3.03065	P06744	P06744;A0A0J9YXP8;A0A0J9YYH3;A0A2U3TZU2;K7EQ48;A0A0J9YX90;A0A2R8Y6C7;K7ENA0;K7EPY4	G6PI_HUMAN	GPI
1.07797	0.889642	P06753	P06753;A0A2R2Y2Q3;A0A2R8Y5V9;A0A2R8YHD2;A0A494C034	TPM3_HUMAN	TPM3
1.29628	1.31451	P08670	P08670;B0YJC4	VIME_HUMAN	VIM
1.143	0.593598	P09669	P09669	COX6C_HUMAN	COX6C
1.21645	-4.94719	P10586	P10586;P23468;F5GWR7;Q3KPI9;A2A437	PTPRF_HUMAN	PTPRF
2.28738	-2.06732	P11047	P11047	LAMC1_HUMAN	LAMC1
1.39795	-1.08848	P13647	P13647;H0YI76;H0YIN9	K2C5_HUMAN	KRT5
1.07777	2.60404	P13861	P13861;A0A9L9PXB4;A0A9L9PXM7;A0A9L9PY59	KAP2_HUMAN	PRKAR2A
1.3634	1.31717	P15311	P15311	EZRI_HUMAN	EZR
1.40708	-3.0228	P21741	P21741;E9PLM6;E9PPJ5	MK_HUMAN	MDK
1.16755	0.662946	P23284	P23284;A0A7P0TB45;A0A7P0T7U3	PPIB_HUMAN	PPIB
1.35481	4.25949	P25445	P25445;A0A8Q3WLK1;Q59FU8;A0A8Q3SIR6;A0A8Q3SJI5;A0A8Q3WLI5;A0A8Q3WLK6;A0A8Q3WLL4	TNR6_HUMAN	FAS
1.20039	-0.953567	P26378	P26378;A0A0R4J2E6;A0A494C015;A0A494C0F8;A0A494C147;A0A494C1D9;B1APY9	ELAV4_HUMAN	ELAVL4
1.0247	1.39106	P27797	P27797;A0A7P0T861;K7EJB9;K7EL50	CALR_HUMAN	CALR
1.11477	-0.944131	P28161	P28161;E9PHN6;E9PHN7;E9PLF1;F6XZQ7	GSTM2_HUMAN	GSTM2
1.09171	-2.69909	P30040	P30040;F8VY02	ERP29_HUMAN	ERP29
1.54365	-0.622079	P30084	P30084	ECHM_HUMAN	ECHS1
1.31133	-0.875375	P30154	P30154	2AAB_HUMAN	PPP2R1B
1.75218	3.08082	P35579	P35579;A0A8I5KWT8;A0A8I5KU92;A0A8I5KYI1;Q5BKV1;B1AH99	MYH9_HUMAN	MYH9
1.48076	1.76643	P35580	P35580;Q7Z406;A0A8I5KZ38;M0QY43	MYH10_HUMAN	MYH10
1.15475	-0.984642	P36871	P36871;A0A3B3ITK7	PGM1_HUMAN	PGM1
1.65394	-0.747761	P42126	P42126	ECI1_HUMAN	ECI1
1.11527	1.03814	P48539	P48539	PCP4_HUMAN	PCP4
1.03397	1.06803	P48730	P48730	KC1D_HUMAN	CSNK1D
1.23286	-1.3873	P49006	P49006	MRP_HUMAN	MARCKSL1
1.22036	-1.46316	P52298	P52298;C9JQX9;F6WVI0	NCBP2_HUMAN	NCBP2
1.21645	0.807036	P52701	P52701;A0A494C0M1;A0A8V8TQJ0;A0A8V8TQW9;A0A8V8TPJ4	MSH6_HUMAN	MSH6
1.55884	0.823644	P56134	P56134;C9JJT5;C9JU26;G3V325	ATPK_HUMAN	ATP5MF
1.15926	-4.0803	P60763	P60763;J3KSC4;J3QLK0	RAC3_HUMAN	RAC3
1.03978	-1.29024	P61925	P61925	IPKA_HUMAN	PKIA
1.30324	-2.14237	P61962	P61962;A0A8I5KQ63;A0A087WWI6;A0A8I5KRG1;A0A8I5KT41;A0A8I5QKQ1	DCAF7_HUMAN	DCAF7
1.19246	-2.40867	P62491;Q15907	P62491;Q15907;H3BMH2;H3BSC1	RB11A_HUMAN;RB11B_HUMAN	RAB11A;RAB11B
1.16524	0.693866	P78318	P78318	IGBP1_HUMAN	IGBP1
2.59906	-1.28719	Q04828	P52895;Q04828;B4DK69;H0Y804;S4R3P0	AK1C1_HUMAN	AKR1C1
2.20495	-0.944777	Q07960	Q07960;H0YE29	RHG01_HUMAN	ARHGAP1
2.34453	1.66589	Q08257	Q08257;A6NP24;C9JH92	QOR_HUMAN	CRYZ
1.93365	-1.61573	Q12769	Q12769;A0A8Q3WK58;A0A8V8NBT1;E9PR16;E9PSI3;G3V198	NU160_HUMAN	NUP160
1.36873	-0.582416	Q12849	Q12849;H0Y8R1;H0YAK1	GRSF1_HUMAN	GRSF1
1.55654	0.939874	Q13015	Q13015	AF1Q_HUMAN	MLLT11
1.16294	-1.58796	Q13332	G8JL96;Q13332	PTPRS_HUMAN	PTPRS
1.05657	1.82562	Q14108	Q14108;A0A1W2PPU6;A0A1W2PQB7;A0A1W2PRS1;A0A1W2PNX7;A0A1W2PPX5;A0A1W2PQR6;A0A1W2PS70;A0A1W2PSE4	SCRB2_HUMAN	SCARB2
1.79465	-1.2487	Q14982	Q14982	OPCM_HUMAN	OPCML
1.3109	1.90984	Q15121	Q15121;B1AKZ5	PEA15_HUMAN	PEA15
1.79199	3.08911	Q15165	Q15165;A0A0J9YXF2	PON2_HUMAN	PON2
1.02738	0.730563	Q15293	Q15293	RCN1_HUMAN	RCN1
1.32897	0.649853	Q15334	Q15334	L2GL1_HUMAN	LLGL1
1.53528	0.859084	Q15404	Q15404	RSU1_HUMAN	RSU1
1.06012	0.584693	Q15417	Q15417;E9PDU6	CNN3_HUMAN	CNN3
1.04742	0.77729	Q15750	Q15750	TAB1_HUMAN	TAB1
1.14737	2.23272	Q16626	Q16626;A0A2R8Y6W5;A0A2R8Y7W8	MEA1_HUMAN	MEA1
1.92285	-1.68501	Q16698	Q16698;E5RFV2;E5RJD2;E5RJG7	DECR_HUMAN	DECR1
1.05688	0.745323	Q16851	Q16851;A0A087WYS1;A0A7I2YQ74;E7EUC7	UGPA_HUMAN	UGP2
1.50979	-2.74693	Q16890	Q16890;E9PNK6;J3KNE7	TPD53_HUMAN	TPD52L1
1.37057	-1.23583	Q6NVY1	Q6NVY1;B9A058;F8W8A6;H7C1A5	HIBCH_HUMAN	HIBCH
1.36074	0.592035	Q6Y7W6	Q6Y7W6;A0A7I2V361;A0A7I2V3H0;A0A7I2V3H7;A0A7I2V516;I1E4Y6	GGYF2_HUMAN	GIGYF2
1.0447	1.10427	Q7Z6K5	Q7Z6K5;A0A0A6YYH1;H0YL85;H0YMK0;H0YL03;H0YMP5	ARPIN_HUMAN	ARPIN
1.13158	3.72046	Q86V48	Q86V48	LUZP1_HUMAN	LUZP1
1.1361	-2.21346	Q8IXI2	Q8IXI2;H7BXZ6	MIRO1_HUMAN	RHOT1
1.08689	-1.84946	Q8IYI6	Q8IYI6	EXOC8_HUMAN	EXOC8
1.26525	1.80165	Q8N4V1	Q8N4V1	EMC5_HUMAN	MMGT1
1.47039	1.07832	Q8N556	Q8N556	AFAP1_HUMAN	AFAP1
1.01011	1.22281	Q8ND24	Q8ND24;E9PN76	RN214_HUMAN	RNF214
1.91436	1.36733	Q8NFU3	Q8NFU3;R4GNF9	TSTD1_HUMAN	TSTD1
1.18242	0.813119	Q8NHH9	Q8NHH9;H7C3A2;B5MCN0;C9JQQ5	ATLA2_HUMAN	ATL2
1.29717	-1.93138	Q8TCT9	Q8TCT9;A0A075B6F6;A0A0S2Z6F0;A0A3B3IT72;A0A3B3IUB5;A0A0C4DGU3	HM13_HUMAN	HM13
1.06072	0.624739	Q92530	Q92530;H0Y555;Q5QPM7;F5H4Z3	PSMF1_HUMAN	PSMF1
1.03377	0.806162	Q92785	Q92785;J3KMZ8;A0A994J414;A0A994J426;A0A994J6A8;A0A994J6N1	REQU_HUMAN	DPF2
1.08232	2.52608	Q969E2	Q969E2	SCAM4_HUMAN	SCAMP4
1.52885	2.22006	Q96CF2	Q96CF2	CHM4C_HUMAN	CHMP4C
2.23639	-1.64446	Q96CS3	Q96CS3	FAF2_HUMAN	FAF2
1.00267	-1.20511	Q96D71	Q96D71;E9PMG1;H0YDT0;H0YCF0;H7C1V2	REPS1_HUMAN	REPS1
1.24884	-2.67198	Q96EV2	Q96EV2;H0Y3K4	RBM33_HUMAN	RBM33
1.099	-0.94626	Q96F85	Q96F85;B8ZZB8	CNRP1_HUMAN	CNRIP1
1.14716	0.64465	Q96H20	Q96H20;D6RBI1;D6RFY6;D6RJ86;H0Y8S5	SNF8_HUMAN	SNF8
1.2235	1.82391	Q96HC4	Q96HC4;H0YBI4	PDLI5_HUMAN	PDLIM5
1.37586	2.5964	Q96K76	Q96K76	UBP47_HUMAN	USP47
1.3235	-1.50491	Q96LR5	P51965;Q969T4;Q96LR5;A0A1B0GX65;B7Z306;C9J2P0;H7C061;R4GND1;C9J180;R4GN77	UB2E2_HUMAN	UBE2E2
1.40891	1.5449	Q96MW1	Q96MW1;Q86WV7	CCD43_HUMAN	CCDC43
1.07484	-1.21711	Q96PU5	Q96PU5;A0A6Q8PFI7;A0A6Q8PG51;A0A6Q8PGP5;A0A6Q8PHJ5	NED4L_HUMAN	NEDD4L
1.51468	-0.876967	Q96QG7	Q96QG7	MTMR9_HUMAN	MTMR9
1.09063	0.945785	Q99442	Q99442;F8WCJ7;F8WF48	SEC62_HUMAN	SEC62
1.01991	1.30626	Q99700	Q99700;A0A2R8Y5A6;A0A5F9ZI57;F8VQP2;F8WB06;A0A2R8Y7E6;A0A2R8Y7P6;A0A2R8YDM9;A0A5F9ZHH4;A0A5F9ZHW5;A0A5F9ZHX3;F8VRK6;F8W0B5;H0YH87;V9GY86	ATX2_HUMAN	ATXN2
1.32641	-2.98352	Q99832	Q99832	TCPH_HUMAN	CCT7
1.53287	-2.25986	Q9BPW8	Q9BPW8;C9JDV8;H7C2U6	NIPS1_HUMAN	NIPSNAP1
1.05239	-1.29071	Q9BV38	Q9BV38;A0A0A0MQU0;K7EIR0;U3KQC1	WDR18_HUMAN	WDR18
1.28466	2.89067	Q9H0E3	Q9H0E3;A0A2R8YDB8;H7BXF5	SP130_HUMAN	SAP130
1.2012	-2.07106	Q9H2W6	Q9H2W6	RM46_HUMAN	MRPL46
1.12058	0.594889	Q9H6Z4	Q9H6Z4;B7Z7F3;K7EN31	RANB3_HUMAN	RANBP3
1.15925	1.35653	Q9HB66	Q9HB66	Q9HB66_HUMAN	MKKS
1.18487	1.54321	Q9HCJ6	Q9HCJ6	VAT1L_HUMAN	VAT1L
1.24415	-1.28709	Q9HD20	Q9HD20	AT131_HUMAN	ATP13A1
1.29356	-2.15133	Q9NP92	Q9NP92	RT30_HUMAN	MRPS30
1.26684	-1.61753	Q9NRG0	Q9NRG0;E5RGS9	CHRC1_HUMAN	CHRAC1
1.06354	-3.1527	Q9NRX5	Q9NRX5	SERC1_HUMAN	SERINC1
1.38641	-1.4936	Q9NRY4	Q9NRY4	RHG35_HUMAN	ARHGAP35
1.50668	2.07697	Q9NVZ3	Q9NVZ3;D6RB24	NECP2_HUMAN	NECAP2
1.16428	-1.67845	Q9NX14	Q9NX14;A0A8I5KQF7;A0A8I5KTD1;A0A8I5KTJ9;A0A8J8YU24	NDUBB_HUMAN	NDUFB11
1.28078	-1.62602	Q9NZ32	Q9NZ32;H0YJE8;V9GYX7	ARP10_HUMAN	ACTR10
1.65006	2.29414	Q9NZM1	Q9NZM1	MYOF_HUMAN	MYOF
1.05404	1.4352	Q9UBU9	Q9UBU9;E9PIN3	NXF1_HUMAN	NXF1
1.12174	-1.50735	Q9UKM9	Q9UKM9;Q5QPL9;Q5QPM0;Q5QPM1	RALY_HUMAN	RALY
1.22805	-0.968214	Q9UL18	Q9HCK5;Q9UL18;A0A6I8PTZ8;Q5TA58;A0A8V8TNY0;A0A8V8TQA7	AGO1_HUMAN	AGO1
1.18348	0.674047	Q9UNH7	Q9UNH7;A0A0A0MRI2	SNX6_HUMAN	SNX6
1.26802	-0.642022	Q9UNN5	Q9UNN5;B3KT28	FAF1_HUMAN	FAF1
1.07053	0.600272	Q9UPN3	Q9UPN3;O94854;A0A590UJG2;A0A7P0MQR8;A0A804HL78;H0Y390;H3BPE1;H3BQK9	MACF1_HUMAN	MACF1
1.35242	-2.25295	Q9UQ80	Q9UQ80;F8VR77;F8W0A3	PA2G4_HUMAN	PA2G4
1.01354	-1.07325	Q9Y224	Q9Y224;G3V4C6;G3V4E7	RTRAF_HUMAN	RTRAF
1.35784	1.16397	Q9Y2J2	Q9Y2J2;A0A0A0MRA8;A0A0A0MSA4;A8K968	E41L3_HUMAN	EPB41L3
1.17289	3.96119	Q9Y3B3	Q9Y3B3;A0A0A6YYA0	TMED7_HUMAN	TMED7
1.45745	-0.93948	Q9Y5A9	Q9Y5A9	YTHD2_HUMAN	YTHDF2
