## Supplementary material for "Proteomic signature and mesenchymal stromal/stem cell-derived extracellular vesicle treatment of iPSC motor neurons from different ALS patient groups": Table S3

### Sheet: Sheet1
Supplementary Table S3: ALS general alterations

### Sheet: sign down regul. in ALS vs HC 
(-log10Pvalue)	Fold change	Protein.Group	Protein.Ids	Protein.Names	Genes
1.37938	-1.11518	O14562	O14562;H3BRL3	UBFD1_HUMAN	UBFD1
1.28719	-1.02509	O14641	O14641;I3L2N2;I3L0M7;I3L2W9	DVL2_HUMAN	DVL2
1.31125	-0.768498	O75306	O75306;A0A7I2V2B9;A0A7I2V3J6;A0A7I2V410;A0A7I2V4G5;A0A7I2V4W5;A0A7I2V4X8;A0A7I2V596;A0A7I2V5E2;A0A7I2V5G4;A0A7I2V630;A0A7I2YQD8;A0A7I2YQG7	NDUS2_HUMAN	NDUFS2
1.55549	-0.943614	O95831	O95831;A0A6Q8PFE1;A0A6Q8PFM5;A0A6Q8PFQ8;A0A6Q8PFS4;A0A6Q8PG15;A0A6Q8PHC0;A0A6Q8PHJ9;A0A7I2PK44;A0A6Q8PFA7;A0A6Q8PFW2;A0A7I2RLJ8	AIFM1_HUMAN	AIFM1
1.14958	-0.992998	P05783	P05783;F8VZY9	K1C18_HUMAN	KRT18
1.00991	-1.39683	P07942	P07942;C9J296;A0A7I2V2J0;A0A7I2V2R2;A0A7I2V2T9;A0A7I2V3I5;A0A7I2V3J7;A0A7I2V407;A0A7I2V4J9;A0A7I2V5R0;A0A7I2V5T9;A0A7I2V5X5;A0A7I2V682;E7EPA6;G3XAI2	LAMB1_HUMAN	LAMB1
1.07699	-1.0315	P10644	P10644	KAP0_HUMAN	PRKAR1A
1.27027	-1.60698	P11047	P11047	LAMC1_HUMAN	LAMC1
1.05512	-0.613456	P11310	P11310;Q5T4U5;A0A7P0T8G6;A0A7P0TB51;A0A7P0TB55;F6YB23;H0YDT5	ACADM_HUMAN	ACADM
1.0341	-0.791712	P13804	P13804;A0A0S2Z3M4;A0A8I5KT03;A0A8I5KUR2;A0A8I5KVL5;A0A8I5KYH4;A0A8I5KYP7;H0YK49;H0YLU7;H0YL83	ETFA_HUMAN	ETFA
1.00351	-1.00126	P22059	P22059	OSBP1_HUMAN	OSBP
1.11858	-0.687406	P28161	P28161;E9PHN6;E9PHN7;E9PLF1;F6XZQ7	GSTM2_HUMAN	GSTM2
2.24908	-0.639097	P30084	P30084	ECHM_HUMAN	ECHS1
1.14991	-1.46864	P30086	P30086	PEBP1_HUMAN	PEBP1
1.24075	-1.29767	P30101	P30101;A0A8I5KNU9;A0A8I5KPY2;A0A8I5KT88;A0A8I5KRV3;A0A8I5KS72;A0A8I5KW00;A0A8I5KW33;A0A8I5KXC9;A0A8I5QKQ5	PDIA3_HUMAN	PDIA3
1.22043	-1.24771	P33992	P33992;B1AHB1	MCM5_HUMAN	MCM5
1.90309	-0.696312	P42126	P42126	ECI1_HUMAN	ECI1
1.23217	-0.992198	P42167	P42167;G5E972	LAP2B_HUMAN	TMPO
1.08446	-1.24573	P45974	P45974	UBP5_HUMAN	USP5
1.233	-0.892862	P49427	P49427;Q712K3;U3KPV8;U3KQ77	UB2R1_HUMAN	CDC34
1.01936	-0.988681	P49459	P49459;A0A0D9SG71;A0A8Q3SIL6;A0A0R4J2E5	UBE2A_HUMAN	UBE2A
1.05234	-0.786844	P49903	P49903	SPS1_HUMAN	SEPHS1
1.68879	-1.01429	P49915	P49915	GUAA_HUMAN	GMPS
1.00471	-1.0423	P51649	P51649;C9J8Q5;A0A5F9ZI23	SSDH_HUMAN	ALDH5A1
1.00696	-1.06957	P52298	P52298;C9JQX9;F6WVI0	NCBP2_HUMAN	NCBP2
1.04524	-0.72602	P61326;Q96A72	P61326;Q96A72;F5H6N1	MGN2_HUMAN;MGN_HUMAN	MAGOH;MAGOHB
1.07931	-1.07211	P61925	P61925	IPKA_HUMAN	PKIA
1.03808	-1.43305	P62491;Q15907	P62491;Q15907;H3BMH2;H3BSC1	RB11A_HUMAN;RB11B_HUMAN	RAB11A;RAB11B
2.03775	-0.586264	P62979	P62979	RS27A_HUMAN	RPS27A
1.06939	-0.876452	P68371	P68371	TBB4B_HUMAN	TUBB4B
1.5389	-1.78086	P80297	P02795;P04732;P13640;P80297;Q8N339	MT1X_HUMAN	MT1X
1.01149	-0.816016	Q02040	Q02040	AK17A_HUMAN	AKAP17A
1.60139	-0.647423	Q02790	Q02790;H0YFG2	FKBP4_HUMAN	FKBP4
1.14527	-0.668868	Q04828	P52895;Q04828;B4DK69;H0Y804;S4R3P0	AK1C1_HUMAN	AKR1C1
1.50169	-0.592378	Q06124	Q06124;A0A1W2PPU4;A0A8I5KRZ3;A0A8I5QJ58;A0A8I5KVS6;A0A8I5KW48;A0A8I5QL30	PTN11_HUMAN	PTPN11
1.5752	-1.23182	Q12769	Q12769;A0A8Q3WK58;A0A8V8NBT1;E9PR16;E9PSI3;G3V198	NU160_HUMAN	NUP160
1.2162	-0.79836	Q13402	Q13402;B9A012	MYO7A_HUMAN	MYO7A
1.87909	-0.636699	Q13907	Q13907;A0A8Q3WKR8	IDI1_HUMAN	IDI1
1.251	-0.926612	Q16698	Q16698;E5RFV2;E5RJD2;E5RJG7	DECR_HUMAN	DECR1
1.51101	-0.595458	Q7L014	Q7L014;A0A0C4DG89	DDX46_HUMAN	DDX46
1.32401	-1.31642	Q8N511	Q8N511;J3KRW7;J3KS81	TM199_HUMAN	TMEM199
1.16042	-1.32571	Q92506	Q92506	DHB8_HUMAN	HSD17B8
1.01688	-1.16135	Q96AC1	Q96AC1;A0A0U1RRM8;H0YJ34	FERM2_HUMAN	FERMT2
1.14824	-0.889595	Q96CS3	Q96CS3	FAF2_HUMAN	FAF2
1.09849	-1.01896	Q96D71	Q96D71;E9PMG1;H0YDT0;H0YCF0;H7C1V2	REPS1_HUMAN	REPS1
1.08148	-0.654151	Q96GA7	Q96GA7;F8VYZ3;H0YID3;H0YIA2	SDSL_HUMAN	SDSL
1.59538	-1.86995	Q96MM6	Q96MM6;Q5JX83	HS12B_HUMAN	HSPA12B
1.05841	-0.792255	Q96P26	Q96P26;H7BZQ4	5NT1B_HUMAN	NT5C1B
1.29047	-1.2405	Q96TA2	Q96TA2	YMEL1_HUMAN	YME1L1
2.7178	-2.58532	Q99519	Q99519;E9PIF4	NEUR1_HUMAN	NEU1
1.05617	-1.01056	Q99622	Q99622;F5GXW5;U3KQ07	C10_HUMAN	C12orf57
1.04304	-1.26274	Q9BPW8	Q9BPW8;C9JDV8;H7C2U6	NIPS1_HUMAN	NIPSNAP1
1.16879	-0.782724	Q9BT67	Q9BT67	NFIP1_HUMAN	NDFIP1
1.04896	-2.01589	Q9GZT4	Q9GZT4;I3L4L3	SRR_HUMAN	SRR
1.36482	-1.13321	Q9H0C8	Q9H0C8;E9PC05	ILKAP_HUMAN	ILKAP
1.42075	-1.60923	Q9H330	Q9H330;H7C0G1	TM245_HUMAN	TMEM245
1.36111	-1.6471	Q9H6K4	Q9H6K4	OPA3_HUMAN	OPA3
1.06218	-1.12931	Q9H6V9	Q9H6V9;B4DRG3;B5MCE2;B5MDU6	LDAH_HUMAN	LDAH
1.5231	-1.49939	Q9H9B1	Q9H9B1;A0A0D9SEQ1;A0A0D9SFX4;A0A1B0GU48;A0A1B0GUD1;A0A1B0GV09;A0A1B0GVZ8;A0A1B0GV89;A0A1B0GW79	EHMT1_HUMAN	EHMT1
1.32035	-1.12855	Q9HCC0	Q9HCC0;A0A804HJ24;A0A804HJ31;A0A804HJ84;A0A804HJC1;A0A804HJL2;A0A804HKE8;A0A804HL02;A0A804HLJ9;A0A804HK37	MCCB_HUMAN	MCCC2
1.43564	-3.40533	Q9NRX5	Q9NRX5	SERC1_HUMAN	SERINC1
1.22522	-1.02778	Q9NRY4	Q9NRY4	RHG35_HUMAN	ARHGAP35
1.14587	-0.878955	Q9NTK5	Q9NTK5;J3KQ32	OLA1_HUMAN	OLA1
2.06408	-1.57839	Q9Y5A9	Q9Y5A9	YTHD2_HUMAN	YTHDF2
1.54162	1.51632	P28289	P28289	TMOD1_HUMAN	TMOD1
1.59434	1.5151	Q8N556	Q8N556	AFAP1_HUMAN	AFAP1
1.64194	-1.30428	Q5RKV6	Q5RKV6	EXOS6_HUMAN	EXOSC6
1.35755	-1.29443	P24593	P24593;C9JXX4	IBP5_HUMAN	IGFBP5
1.08152	1.36777	Q9NPB8	Q9NPB8;H0Y565	GPCP1_HUMAN	GPCPD1
1.34285	-1.2841	P80297	P02795;P04732;P13640;P80297;Q8N339	MT1X_HUMAN	MT1X
1.6446	-1.27502	Q9H9B1	Q9H9B1;A0A0D9SEQ1;A0A0D9SFX4;A0A1B0GU48;A0A1B0GUD1;A0A1B0GV09;A0A1B0GVZ8;A0A1B0GV89;A0A1B0GW79	EHMT1_HUMAN	EHMT1
1.57413	-1.27407	P84101	P84101	SERF2_HUMAN	SERF2
1.48924	-1.2713	P49459	P49459;A0A0D9SG71;A0A8Q3SIL6;A0A0R4J2E5	UBE2A_HUMAN	UBE2A
1.20465	-1.26834	Q96S82	Q96S82;H3BUV9;H3BV23	UBL7_HUMAN	UBL7
1.21353	1.36434	Q96S66	Q96S66;A0A6Q8PEZ7;A0A6Q8PFF7;A0A6Q8PG14;A0A6Q8PG30;A0A6Q8PG75;A0A6Q8PGA4;A0A6Q8PHQ1;A0A8I5KRC0	CLCC1_HUMAN	CLCC1
2.07655	-1.23401	P30101	P30101;A0A8I5KNU9;A0A8I5KPY2;A0A8I5KT88;A0A8I5KRV3;A0A8I5KS72;A0A8I5KW00;A0A8I5KW33;A0A8I5KXC9;A0A8I5QKQ5	PDIA3_HUMAN	PDIA3
1.49097	1.3345	Q96K76	Q96K76	UBP47_HUMAN	USP47
1.01551	1.33366	P11766	P11766	ADHX_HUMAN	ADH5
1.34865	1.2869	O75832	O75832;B1AJY5;B1AJY6;B1AJY7	PSD10_HUMAN	PSMD10
1.02695	1.28027	P31749	P31749;A0A804HJM6;G3V2I6;G3V3X1;A0A087WY56	AKT1_HUMAN	AKT1
1.35269	-1.22671	Q9NXG2	Q9NXG2	THUM1_HUMAN	THUMPD1
1.02379	-1.21443	P03928	P03928	ATP8_HUMAN	MT-ATP8
1.48052	-1.20404	Q9Y5A9	Q9Y5A9	YTHD2_HUMAN	YTHDF2
1.31506	-1.19636	Q04837	Q04837;C9K0U8;E7EUY5;A0A0G2JLD8	SSBP_HUMAN	SSBP1
1.82195	-1.16882	P01130	P01130;H0YM92;J3KMZ9	LDLR_HUMAN	LDLR
1.02521	1.27187	Q9H2D6	Q9H2D6	TARA_HUMAN	TRIOBP
1.12314	-1.1605	Q9BVL2	Q9BVL2;A0A8Q3WKK3;A0A8Q3WKK5;A0A8Q3WKL7;A0A8Q3WKQ7;A0A8Q3WLQ2;H7BYF2;Q5JRG1	NUP58_HUMAN	NUP58
1.19051	1.26914	A0A0A0MQW0;A0A0C4DGV1;H0YN19	A0A0A0MQW0;A0A0C4DGV1;H0YN19	A0A0A0MQW0_HUMAN;A0A0C4DGV1_HUMAN;H0YN19_HUMAN	MYEF2
1.8926	-1.15661	Q9H0C8	Q9H0C8;E9PC05	ILKAP_HUMAN	ILKAP
1.08647	-1.148	O75093	O75093;Q5T0V0;Q5T0V2;Q5T0V4	SLIT1_HUMAN	SLIT1
1.18666	-1.08124	Q96AC1	Q96AC1;A0A0U1RRM8;H0YJ34	FERM2_HUMAN	FERMT2
1.34729	1.25187	Q9NVZ3	Q9NVZ3;D6RB24	NECP2_HUMAN	NECAP2
1.07482	1.22871	Q92692	Q92692	NECT2_HUMAN	NECTIN2
1.17703	1.2075	Q9H4A4	Q9H4A4;A6NKB8	AMPB_HUMAN	RNPEP
1.44064	-1.06711	P33992	P33992;B1AHB1	MCM5_HUMAN	MCM5
1.07257	1.19476	P13861	P13861;A0A9L9PXB4;A0A9L9PXM7;A0A9L9PY59	KAP2_HUMAN	PRKAR2A
1.7258	-1.0571	Q14697	Q14697;F5H6X6	GANAB_HUMAN	GANAB
1.19569	1.16854	P02787	P02787	TRFE_HUMAN	TF
1.10925	-1.05049	P33991	P33991;A0A3B3IS57;A0A3B3IT92;A0A3B3ITP6;A0A3B3IU45;E5RG31	MCM4_HUMAN	MCM4
1.40673	1.1656	Q8IXJ6	Q8IXJ6;A0A0A0MRF5;E7EWX6;B5MCS1;C9J3U7;C9JR33;C9JZQ0;F8WCF4	SIR2_HUMAN	SIRT2
1.0122	-1.03988	P61218	P61218;U3KQB0;U3KPY1	RPAB2_HUMAN	POLR2F
1.67392	1.15614	P42766	P42766;F2Z388	RL35_HUMAN	RPL35
1.59844	-1.02409	Q00325	Q00325;F8VVM2	S25A3_HUMAN	SLC25A3
1.13236	1.15411	Q8IVT5	Q8IVT5;A0A2R8Y5H9;A0A0A0MQW1;A0A2R8Y4X0;A8MY87;J3QLI1	KSR1_HUMAN	KSR1
1.15458	-1.02275	O15173	O15173	PGRC2_HUMAN	PGRMC2
1.18383	-1.02195	P61513	P61513;A6NKH3;C9J4Z3;E9PEL3;G5E9R3;M0R0A1;M0R2L6;Q6P4E4	RL37A_HUMAN	RPL37A
1.4761	1.1265	Q03252	Q03252	LMNB2_HUMAN	LMNB2
1.10883	-0.980579	Q8NHP8	Q8NHP8	PLBL2_HUMAN	PLBD2
1.1154	1.09599	P35579	P35579;A0A8I5KWT8;A0A8I5KU92;A0A8I5KYI1;Q5BKV1;B1AH99	MYH9_HUMAN	MYH9
1.01324	1.09478	Q96IX5	Q96IX5	ATPMK_HUMAN	ATP5MK
1.61706	-0.957983	Q13541	Q13541	4EBP1_HUMAN	EIF4EBP1
1.26093	1.07294	O75475	O75475	PSIP1_HUMAN	PSIP1
1.13607	-0.951396	Q9BS26	Q9BS26;A0A8I5KTR3;A0A8I5KU76;A0A8I5KVZ0;A0A8I5KW59	ERP44_HUMAN	ERP44
1.70795	-0.950947	Q96LR5	P51965;Q969T4;Q96LR5;A0A1B0GX65;B7Z306;C9J2P0;H7C061;R4GND1;C9J180;R4GN77	UB2E2_HUMAN	UBE2E2
1.41413	-0.94324	Q9BQ61	Q9BQ61	TRIR_HUMAN	TRIR
1.3773	-0.934181	P29218	P29218;H0YBL1;E5RGY4;E5RHE9;E5RIP7;E5RG94;E5RI82;E5RIF4	IMPA1_HUMAN	IMPA1
1.03924	1.04495	Q9UBF2	Q9UBF2	COPG2_HUMAN	COPG2
1.00351	0.992027	Q92552	Q92552;G5EA06;A0A8Q3SHR4;A0A8Q3WK88;A0A8Q3WKF1;A0A8Q3WKI2;A0A8Q3WKM3;A0A8Q3WKZ8;A0A8Q3WL16;D6RH20	RT27_HUMAN	MRPS27
1.36397	0.970114	P61011	P61011;A0A7I2V584;A0A7I2V5K0;A0A7P0PJI2;G3V480;G3V4F7	SRP54_HUMAN	SRP54
1.114	0.961456	P12235	P12235;V9GYG0	ADT1_HUMAN	SLC25A4
1.05804	0.958947	P24666	P24666;G5E9R5	PPAC_HUMAN	ACP1
1.18345	-0.931909	Q8N511	Q8N511;J3KRW7;J3KS81	TM199_HUMAN	TMEM199
1.38468	0.953517	A6NHQ2	A6NHQ2	FBLL1_HUMAN	FBLL1
1.00267	0.952149	Q13409	Q13409	DC1I2_HUMAN	DYNC1I2
1.58266	-0.931078	O15217	O15217;Q5JW88	GSTA4_HUMAN	GSTA4
1.72825	0.947433	Q9Y6X9	Q9Y6X9	MORC2_HUMAN	MORC2
1.30756	0.942428	A0A0A0MRX1	A0A0A0MRX1	A0A0A0MRX1_HUMAN	ELAVL2
1.20987	0.927478	Q92541	Q92541	RTF1_HUMAN	RTF1
1.2622	-0.904847	Q5JTV8	Q5JTV8;J3KN66;H0YD16	TOIP1_HUMAN	TOR1AIP1
1.02201	0.885748	P02768	P02768;A0A0C4DGB6;H0YA55;H7C013	ALBU_HUMAN	ALB
1.29781	0.877991	Q9Y2A7	Q9Y2A7;A0A994J4I5;A0A994J6K9	NCKP1_HUMAN	NCKAP1
1.32136	-0.89239	O00233	O00233;J3KN29;F5GX23;F5H169;F5H5V4;F5H7X1	PSMD9_HUMAN	PSMD9
1.08025	-0.891227	Q14318	Q14318;A0A0A0MTJ1;U3KQI1	FKBP8_HUMAN	FKBP8
1.35263	0.877743	P32969	P32969;A0A2R8Y5Y7;D6RAN4	RL9_HUMAN	RPL9
1.73192	-0.889582	O00217	O00217;E9PPW7;F8W9K7;E9PN51	NDUS8_HUMAN	NDUFS8
1.1586	-0.879894	P42765	P42765;A0A0B4J2A4;K7EME0	THIM_HUMAN	ACAA2
1.69207	0.817975	Q08257	Q08257;A6NP24;C9JH92	QOR_HUMAN	CRYZ
1.36286	0.813874	P11117	P11117;A0A5F9ZH40;A0A5F9ZH82;A0A5F9ZHR7;A0A5F9ZI20;B7Z6U3;E9PHY0;E9PQY3	PPAL_HUMAN	ACP2
1.0915	0.787143	P35580	P35580;Q7Z406;A0A8I5KZ38;M0QY43	MYH10_HUMAN	MYH10
1.29383	-0.878722	P45974	P45974	UBP5_HUMAN	USP5
1.23426	-0.86748	Q96D71	Q96D71;E9PMG1;H0YDT0;H0YCF0;H7C1V2	REPS1_HUMAN	REPS1
1.08856	0.77797	P0C0S8;P20671;Q16777;Q6FI13;Q96KK5;Q99878;Q9BTM1	P04908;P0C0S8;P20671;Q16777;Q6FI13;Q7L7L0;Q93077;Q96KK5;Q99878;Q9BTM1;A0A0U1RR32;A0A0U1RRH7;H0YFX9	H2A1D_HUMAN;H2A1H_HUMAN;H2A1J_HUMAN;H2A1_HUMAN;H2A2A_HUMAN;H2A2C_HUMAN;H2AJ_HUMAN	H2AC11;H2AC12;H2AC14;H2AC18;H2AC20;H2AC7;H2AJ
1.29348	-0.845446	P62263	P62263;A0A2R8Y811;E5RH77	RS14_HUMAN	RPS14
1.14073	-0.839126	Q9HCC0	Q9HCC0;A0A804HJ24;A0A804HJ31;A0A804HJ84;A0A804HJC1;A0A804HJL2;A0A804HKE8;A0A804HL02;A0A804HLJ9;A0A804HK37	MCCB_HUMAN	MCCC2
1.26575	-0.828276	Q9NRY4	Q9NRY4	RHG35_HUMAN	ARHGAP35
1.03436	-0.825001	Q15102	Q15102;M0R389	PA1B3_HUMAN	PAFAH1B3
1.10636	-0.815602	O00399	O00399	DCTN6_HUMAN	DCTN6
1.03186	-0.812356	Q9ULV4	Q9ULV4;B4E3S0	COR1C_HUMAN	CORO1C
1.32949	0.735088	P08238	P07900;P08238;Q14568;Q58FF8	HS90B_HUMAN	HSP90AB1
1.06883	-0.791058	P52298	P52298;C9JQX9;F6WVI0	NCBP2_HUMAN	NCBP2
1.11423	-0.789445	O14641	O14641;I3L2N2;I3L0M7;I3L2W9	DVL2_HUMAN	DVL2
1.03158	0.734903	P78330	P78330;C9JBI3	SERB_HUMAN	PSPH
2.0384	0.724771	Q8NBU5	Q8NBU5;A0A7P0T9U2;A0A7P0TAM5;A0A7P0T7Z9;A0A7P0T9B4;A0A7P0Z4J1	ATAD1_HUMAN	ATAD1
1.22551	-0.766655	Q9NRR5	Q9NRR5;Q9UMX0;H0YDS0	UBQL4_HUMAN	UBQLN4
1.02044	0.700775	Q9BVG4	Q9BVG4;A6NDF3	PBDC1_HUMAN	PBDC1
1.0217	-0.753874	P62906	P62906	RL10A_HUMAN	RPL10A
1.42501	-0.743481	P68371	P68371	TBB4B_HUMAN	TUBB4B
1.05128	0.690376	O14910	O14910;Q9HAP6	LIN7A_HUMAN	LIN7A
1.1083	-0.727411	P07910	P07910;B4DY08;G3V2Q1;G3V2D6;G3V4C1;G3V4W0;G3V555;G3V575;G3V576;G3V5V7	HNRPC_HUMAN	HNRNPC
1.19598	-0.710133	Q7Z3Z4	Q7Z3Z4;F5H116	PIWL4_HUMAN	PIWIL4
1.23401	-0.697131	P42167	P42167;G5E972	LAP2B_HUMAN	TMPO
1.2377	0.679763	O95159	O95159;E9PMQ3;E9PNY1;E9PQ47;E9PQA5;H0YCU8	ZFPL1_HUMAN	ZFPL1
1.06726	-0.691769	P49006	P49006	MRP_HUMAN	MARCKSL1
3.2365	-0.691158	Q14320	Q14320;Q9Y247;B0S8I6	FA50A_HUMAN	FAM50A
1.41943	-0.686466	Q9BT67	Q9BT67	NFIP1_HUMAN	NDFIP1
1.04976	0.675348	P04899	P04899;P63096;A0A3B3ITM0	GNAI2_HUMAN	GNAI2
1.2353	-0.682206	P49903	P49903	SPS1_HUMAN	SEPHS1
1.32472	-0.629157	P51858	P51858;A0AA34QVG5	HDGF_HUMAN	HDGF
1.02538	0.672505	Q92930	P61006;Q92930;H0YL94;H0YLJ8;H0YMN7;H0YNE9	RAB8B_HUMAN	RAB8B
1.01238	0.672479	P09543	P09543	CN37_HUMAN	CNP
1.15981	0.627929	O75964	O75964;A0A3B3ITX4;A0A8I5KSQ4;A0A8I5KT86;A0A8I5KSW3	ATP5L_HUMAN	ATP5MG
1.06587	0.615528	Q15050	Q15050	RRS1_HUMAN	RRS1
1.04454	-0.618935	Q9Y3A6	Q9Y3A6;B1AKT3;M0R072	TMED5_HUMAN	TMED5
1.40501	0.600556	P56556	P56556;A0A2Y9D025;R4GN43	NDUA6_HUMAN	NDUFA6
1.08487	-0.605844	P11234	P11234;C9J6B1	RALB_HUMAN	RALB
1.04076	0.594459	Q14344	Q14344	GNA13_HUMAN	GNA13
1.07233	-0.591198	Q13402	Q13402;B9A012	MYO7A_HUMAN	MYO7A
1.15843	-0.590705	P30405	P30405;H0Y548;R4GN99	PPIF_HUMAN	PPIF
1.2384	0.588548	P56134	P56134;C9JJT5;C9JU26;G3V325	ATPK_HUMAN	ATP5MF

### Sheet: sign up regul. in ALS vs HC
(-log10Pvalue)	Fold change	Protein.Group	Protein.Ids	Protein.Names	Genes
1.33714	1.84535	A0A0A0MQW0;A0A0C4DGV1;H0YN19	A0A0A0MQW0;A0A0C4DGV1;H0YN19	A0A0A0MQW0_HUMAN;A0A0C4DGV1_HUMAN;H0YN19_HUMAN	MYEF2
1.71367	1.524	A0A0A0MRX1	A0A0A0MRX1	A0A0A0MRX1_HUMAN	ELAVL2
1.16967	2.0865	A0A6Q8PFA6;A0A6Q8PH57	A0A6Q8PFA6;A0A6Q8PH57	A0A6Q8PFA6_HUMAN;A0A6Q8PH57_HUMAN	KIF2A
1.6632	1.61066	A0A7I2PLE3;I3L170	A0A7I2PLE3;I3L170	A0A7I2PLE3_HUMAN;I3L170_HUMAN	MAPT
1.08353	2.85048	A0A8I5KXV5;E5RHK8;E5RIK2	A0A8I5KXV5;E5RHK8;E5RIK2	A0A8I5KXV5_HUMAN;E5RHK8_HUMAN;E5RIK2_HUMAN	DNM3
1.38697	0.886042	A6NHQ2	A6NHQ2	FBLL1_HUMAN	FBLL1
1.53894	1.88754	E9PK54	E9PK54	E9PK54_HUMAN	HSPA8
1.31636	1.3054	O00425	O00425	IF2B3_HUMAN	IGF2BP3
1.55016	1.90131	O60333	O60333;A0A087WWA3;A0A8Q3WLB2;A0A8Q3WLB3;A0A8Q3WM94;Q4R9M9	KIF1B_HUMAN	KIF1B
1.77643	2.22089	O75145	O75145;R4GN36	LIPA3_HUMAN	PPFIA3
1.24572	1.00793	O75190	O75190;P25686;Q8NHS0;A0A0J9YX62;C9J2C4;C9JRD2;C9JXB9	DNJB6_HUMAN	DNAJB6
1.98399	1.83006	O75475	O75475	PSIP1_HUMAN	PSIP1
1.17609	2.54318	O75896	O75896	TUSC2_HUMAN	TUSC2
1.18485	2.90242	O94876	O94876;E9PC87;A0A8V8TLJ9;Q6N039	TMCC1_HUMAN	TMCC1
1.01572	0.698478	O95159	O95159;E9PMQ3;E9PNY1;E9PQ47;E9PQA5;H0YCU8	ZFPL1_HUMAN	ZFPL1
1.50439	2.17606	P02656	P02656;B0YIW2	APOC3_HUMAN	APOC3
1.4835	2.51552	P04216	P04216;E9PIM6;E9PNQ8	THY1_HUMAN	THY1
1.31425	1.30909	P05023	P05023	AT1A1_HUMAN	ATP1A1
1.19268	1.31152	P05787	P05787;F8VP67;F8VUG2;F8W1U3	K2C8_HUMAN	KRT8
1.38811	3.21686	P06756	P06756;A0A8V8TKF7;A0A8V8TKG0;A0A8V8TKT8;A0A8V8TKU8;A0A8V8TLN8;A0A8V8TLW4;A0A8V8TLW9	ITAV_HUMAN	ITGAV
1.76126	0.657318	P07196	P07196	NFL_HUMAN	NEFL
1.00703	1.17939	P07741	P07741;H3BQZ9	APT_HUMAN	APRT
1.73039	1.88734	P09496	P09496;F8WF69	CLCA_HUMAN	CLTA
1.1922	1.00374	P0C0S8;P20671;Q16777;Q6FI13;Q96KK5;Q99878;Q9BTM1	P04908;P0C0S8;P20671;Q16777;Q6FI13;Q7L7L0;Q93077;Q96KK5;Q99878;Q9BTM1;A0A0U1RR32;A0A0U1RRH7;H0YFX9	H2A1D_HUMAN;H2A1H_HUMAN;H2A1J_HUMAN;H2A1_HUMAN;H2A2A_HUMAN;H2A2C_HUMAN;H2AJ_HUMAN	H2AC11;H2AC12;H2AC14;H2AC18;H2AC20;H2AC7;H2AJ
1.12837	0.809014	P10636	P10636;A0A7I2PJZ2;A0A7I2PLE3;A0A0G2JMX7;A0A0G2JPD5;A0A0G2JQJ7;A0A0G2JS76;A0A7P0T936;I3L170	TAU_HUMAN	MAPT
1.06138	1.0495	P12235	P12235;V9GYG0	ADT1_HUMAN	SLC25A4
1.26534	1.26169	P13667	P13667;A0A499FI48;C9JMN9	PDIA4_HUMAN	PDIA4
1.76291	2.04735	P13861	P13861;A0A9L9PXB4;A0A9L9PXM7;A0A9L9PY59	KAP2_HUMAN	PRKAR2A
1.25276	1.21283	P15531	P15531;Q32Q12;E7ERL0;J3KPD9	NDKA_HUMAN	NME1
1.25305	1.67444	P17483	P17483	HXB4_HUMAN	HOXB4
1.08388	0.848918	P21283	P21283;E7EV59	VATC1_HUMAN	ATP6V1C1
1.49362	3.37023	P25445	P25445;A0A8Q3WLK1;Q59FU8;A0A8Q3SIR6;A0A8Q3SJI5;A0A8Q3WLI5;A0A8Q3WLK6;A0A8Q3WLL4	TNR6_HUMAN	FAS
1.13848	1.48138	P35579	P35579;A0A8I5KWT8;A0A8I5KU92;A0A8I5KYI1;Q5BKV1;B1AH99	MYH9_HUMAN	MYH9
1.16796	0.967327	P35580	P35580;Q7Z406;A0A8I5KZ38;M0QY43	MYH10_HUMAN	MYH10
1.11162	0.970702	P42696	P42696;A2A2V2	RBM34_HUMAN	RBM34
1.42198	1.40578	P48730	P48730	KC1D_HUMAN	CSNK1D
1.06807	1.28233	P49418	P49418;H0Y7T8	AMPH_HUMAN	AMPH
1.12339	0.933782	P51648	P51648;A0A5F9ZGX4;A0A5F9ZHI5;A0A5F9ZHN9;A0A5F9ZI12;A0A5K1VW72;J3QRD1	AL3A2_HUMAN	ALDH3A2
1.16815	1.46778	P51812	P51812;B4DG22;B7ZB17;B1AXG1;A0A2R8Y603	KS6A3_HUMAN	RPS6KA3
1.47402	3.12966	P51911	P51911;B7Z7E1;K7ER02;K7ERK4	CNN1_HUMAN	CNN1
1.12243	0.727636	P52701	P52701;A0A494C0M1;A0A8V8TQJ0;A0A8V8TQW9;A0A8V8TPJ4	MSH6_HUMAN	MSH6
1.21187	1.05265	P52815	P52815;B4DLN1	RM12_HUMAN	MRPL12
1.40175	0.726299	P56556	P56556;A0A2Y9D025;R4GN43	NDUA6_HUMAN	NDUFA6
1.17564	1.74202	P57772	P57772;C9J8T0	SELB_HUMAN	EEFSEC
1.18007	1.77807	P60900	P60900;G3V295;G3V3I1;G3V5Z7	PSA6_HUMAN	PSMA6
1.63266	1.6362	P63096	P63096;A0A3B3ITM0	GNAI1_HUMAN	GNAI1
1.04889	0.798528	P67809	P16989;P67809;C9J5V9	YBOX1_HUMAN	YBX1
1.00469	0.908947	Q03252	Q03252	LMNB2_HUMAN	LMNB2
1.09082	1.83242	Q04446	Q04446;E9PGM4	GLGB_HUMAN	GBE1
2.57926	1.23342	Q08257	Q08257;A6NP24;C9JH92	QOR_HUMAN	CRYZ
1.16275	1.85529	Q12789	Q12789	TF3C1_HUMAN	GTF3C1
1.9205	2.22051	Q13409	Q13409	DC1I2_HUMAN	DYNC1I2
2.91476	2.47245	Q15059	Q15059	BRD3_HUMAN	BRD3
1.50155	1.46668	Q15121	Q15121;B1AKZ5	PEA15_HUMAN	PEA15
1.84489	3.21206	Q16576	Q16576;E9PC52;Q5JP01	RBBP7_HUMAN	RBBP7
1.35404	2.09287	Q16626	Q16626;A0A2R8Y6W5;A0A2R8Y7W8	MEA1_HUMAN	MEA1
1.32314	1.78394	Q16740	Q16740;M0R208	CLPP_HUMAN	CLPP
1.3795	1.86041	Q16799	Q16799;A8MT72	RTN1_HUMAN	RTN1
1.80114	3.38913	Q5JSH3	Q5JSH3;H7BY83	WDR44_HUMAN	WDR44
1.34846	1.88384	Q5VT52	Q5VT52	RPRD2_HUMAN	RPRD2
1.56668	1.00723	Q7Z6K5	Q7Z6K5;A0A0A6YYH1;H0YL85;H0YMK0;H0YL03;H0YMP5	ARPIN_HUMAN	ARPIN
1.13158	3.72046	Q86V48	Q86V48	LUZP1_HUMAN	LUZP1
1.11775	1.30153	Q8IXJ6	Q8IXJ6;A0A0A0MRF5;E7EWX6;B5MCS1;C9J3U7;C9JR33;C9JZQ0;F8WCF4	SIR2_HUMAN	SIRT2
1.26525	1.80165	Q8N4V1	Q8N4V1	EMC5_HUMAN	MMGT1
1.71949	1.08242	Q8N556	Q8N556	AFAP1_HUMAN	AFAP1
1.14558	1.18281	Q8ND24	Q8ND24;E9PN76	RN214_HUMAN	RNF214
1.16415	0.825572	Q8NEY1	Q8NEY1;A0A0A0MRJ3;A0A8I5KSE4;H0Y6F6	NAV1_HUMAN	NAV1
1.13586	0.966768	Q8NFU3	Q8NFU3;R4GNF9	TSTD1_HUMAN	TSTD1
2.38473	1.10644	Q8WUA2	Q8WUA2	PPIL4_HUMAN	PPIL4
1.48142	1.51835	Q92665	Q92665	RT31_HUMAN	MRPS31
1.21746	2.57581	Q92686	Q92686	NEUG_HUMAN	NRGN
1.40625	1.96336	Q92692	Q92692	NECT2_HUMAN	NECTIN2
1.77536	0.920004	Q92930	P61006;Q92930;H0YL94;H0YLJ8;H0YMN7;H0YNE9	RAB8B_HUMAN	RAB8B
2.07996	2.82204	Q969E2	Q969E2	SCAM4_HUMAN	SCAMP4
1.02781	1.30639	Q96AG4	Q96AG4	LRC59_HUMAN	LRRC59
1.09067	1.95427	Q96B36	Q96B36	AKTS1_HUMAN	AKT1S1
1.86923	2.17832	Q96CF2	Q96CF2	CHM4C_HUMAN	CHMP4C
1.23334	1.76395	Q96HE7	Q96HE7	ERO1A_HUMAN	ERO1A
1.40217	1.29269	Q96JD6	Q96JD6;G3V1C1	AKCL2_HUMAN	AKR1E2
1.66691	2.05883	Q96K76	Q96K76	UBP47_HUMAN	USP47
1.20874	0.787426	Q96L92	Q96L92;A0A5H1ZRP6;A0A2R8Y3S6;A0A2R8Y8A7	SNX27_HUMAN	SNX27
1.50884	2.51492	Q96QC0	Q96QC0	PP1RA_HUMAN	PPP1R10
1.55874	0.650181	Q96SB3	Q96SB3	NEB2_HUMAN	PPP1R9B
1.01994	2.80681	Q9BUA3	Q9BUA3	SPNDC_HUMAN	SPINDOC
1.59998	2.40338	Q9H0E3	Q9H0E3;A0A2R8YDB8;H7BXF5	SP130_HUMAN	SAP130
1.02671	1.22555	Q9H1Z4	Q9H1Z4;A0A087X091	WDR13_HUMAN	WDR13
1.31794	1.85249	Q9H2D6	Q9H2D6	TARA_HUMAN	TRIOBP
1.00854	0.978137	Q9H4A4	Q9H4A4;A6NKB8	AMPB_HUMAN	RNPEP
1.40148	2.84169	Q9H4G4	Q9H4G4;A0A087WUM5;Q5VZR0	GAPR1_HUMAN	GLIPR2
1.08152	1.36777	Q9NPB8	Q9NPB8;H0Y565	GPCP1_HUMAN	GPCPD1
1.94294	1.87911	Q9NVZ3	Q9NVZ3;D6RB24	NECP2_HUMAN	NECAP2
1.48331	1.79558	Q9NZM1	Q9NZM1	MYOF_HUMAN	MYOF
1.06209	1.07166	Q9P2K5	Q9P2K5;A0A0A0MQW0;A0A0A0MR39	MYEF2_HUMAN	MYEF2
1.04865	1.6556	Q9P2K6	Q9P2K6;F5H523	KLH42_HUMAN	KLHL42
2.25944	2.16096	Q9UBF6	Q9UBF6	RBX2_HUMAN	RNF7
1.06989	1.01223	Q9UBU9	Q9UBU9;E9PIN3	NXF1_HUMAN	NXF1
1.36557	1.34306	Q9UK76	Q9UK76;J3KT51	JUPI1_HUMAN	JPT1
1.36328	0.96288	Q9UMN6	Q9UMN6;A0A669KBI7;A0A8I5KWS6	KMT2B_HUMAN	KMT2B
1.40876	2.66123	Q9UPQ0	Q9UPQ0;D6RD46;E7EPK0;E9PDJ9;G5EA03;H0Y8P3	LIMC1_HUMAN	LIMCH1
