## Supplementary material for "Proteomic signature and mesenchymal stromal/stem cell-derived extracellular vesicle treatment of iPSC motor neurons from different ALS patient groups": Table S5

### Sheet: Sheet 1
Supplementary Table S5: qPCR primers used in this study

### Sheet: Sheet 2
Gene	5′-Forward primer-3′	5′-Reverse primer-3′
NANOG	GCCTGTGATTTGTGGGCCTGA	GTGGAAGAATCAGGGCTGTCCTG
SOX2	CGAGGGAAATGGGAGGGGTGC	TGCAGCTGTCATTTGCTGTGGGT
PAX6	AGTTCTTCGCAACCTGGCTA	ATTCTCTCCCCCTCCTTCCT
ISL1	AAGGACAAGAAGCGAAGCAT	TTCCTGTCATCCCCTGGATA
HB9	TGCCTAAGATGCCCGACTT	TTGAGCTTGAACTGGTGCTC
CHAT	GACGTCTGACGGGAGGAG	TCAATCATGTCCAGCGAGTC
RBFOX3	GACGCAATGGTTCAGCCTTTT	GCGTACTTCCGTAGAGTGTCAG
VACHT	CTGCTAGTGAACCCCTTGAGC	CAGGACTGTAGAGGCGAACAT
NFH	GCAGTCCGAGGAGTGGTTC	CGCATAGCGTCTGTGTTCA
SYNAPSIN	AGTTCTTCGGAATGGGGTGAA	CAA ACT GCG GTA GTC TCC GTT
MAP2	TGCCTCAGAACAGACTGTCA	GGCTCTTGGTTACTCCGTCA
